# Assessing computational predictions of antimicrobial resistance phenotypes from microbial genomes

**DOI:** 10.1101/2024.01.31.578169

**Authors:** Kaixin Hu, Fernando Meyer, Zhi-Luo Deng, Ehsaneddin Asgari, Tzu-Hao Kuo, Philipp C. Münch, Alice C. McHardy

## Abstract

The advent of rapid whole-genome sequencing has created new opportunities for computational prediction of antimicrobial resistance (AMR) phenotypes from genomic data. Both rule-based and machine learning (ML) approaches have been explored for this task, but systematic benchmarking is still needed. Here, we evaluated four state-of-the-art ML methods (Kover, PhenotypeSeeker, Seq2Geno2Pheno, and Aytan-Aktug), an ML baseline, and the rule-based ResFinder by training and testing each of them across 78 species–antibiotic datasets, using a rigorous benchmarking workflow that integrates three evaluation approaches, each paired with three distinct sample splitting methods. Our analysis revealed considerable variation in the performance across techniques and datasets. Whereas ML methods generally excelled for closely related strains, ResFinder excelled for handling divergent genomes. Overall, Kover most frequently ranked top among the ML approaches, followed by PhenotypeSeeker and Seq2Geno2Pheno. AMR phenotypes for antibiotic classes such as macrolides and sulfonamides were predicted with the highest accuracies. The quality of predictions varied substantially across species–antibiotic combinations, particularly for beta-lactams; across species, resistance phenotyping of the beta-lactams compound, aztreonam, amox-clav, cefoxitin, ceftazidime, and piperacillin/tazobactam, alongside tetracyclines demonstrated more variable performance than the other benchmarked antibiotics. By organism, *C. jejuni* and *E. faecium* phenotypes were more robustly predicted than those of *Escherichia coli*, *Staphylococcus aureus*, *Salmonella enterica*, *Neisseria gonorrhoeae*, *Klebsiella pneumoniae*, *Pseudomonas aeruginosa*, *Acinetobacter baumannii*, *Streptococcus pneumoniae*, and Mycobacterium tuberculos*is*. In addition, our study provides software recommendations for each species–antibiotic combination. It furthermore highlights the need for optimization for robust clinical applications, particularly for strains that diverge substantially from those used for training.
