## Supplemental Table S2 for "Assessing computational predictions of antimicrobial resistance phenotypes from microbial genomes"

### Sheet: Antibiotics
Antibiotic subgroup	Antibiotic class	Antibiotics	Acronym	Mechanism classification
Aminoglycosides	Aminoglycosides	amikacin	AN	30S ribosomal
penicillin	Beta-lactams	amoxicillin	AMX	Cell wall
penicillin	Beta-lactams	amoxicillin/clavulanic acid	AMC	Cell wall
penicillin	Beta-lactams	ampicillin	AM	Cell wall
penicillin	Beta-lactams	ampicillin/sulbactam	FAM	Cell wall
macrolides	macrolides	azithromycin	AZI	50S ribosomal
monobactam	Beta-lactams	aztreonam	ATM	Cell wall
aminoglycosides	Aminoglycosides	capreomycin	CAP	70S ribosomal
Cephalosporins	Beta-lactams	cefepime	CEF	Cell wall
Cephalosporins	Beta-lactams	cefixime	FIX	Cell wall
Cephalosporins	Beta-lactams	cefotaxime	CTX	Cell wall
Cephalosporins	Beta-lactams	cefoxitin	FOX	Cell wall
Cephalosporins	Beta-lactams	ceftazidime	CAZ	Cell wall
Cephalosporins	Beta-lactams	ceftiofur	TIO	Cell wall
Cephalosporins	Beta-lactams	ceftriaxone	CRO	Cell wall
Cephalosporins	Beta-lactams	cefuroxime	CXM	Cell wall
Chloramphenicol	Chloramphenicol	chloramphenicol	C	50S ribosomal
Fluoroquinolones	﻿Quinolones	ciprofloxacin	CIP	DNA-gyrase
Lincosamides, Oxazolidinones, and Streptogramins	Lincosamides	clindamycin	CM	50S ribosomal
macrolides	macrolides	erythromycin	E	50S ribosomal
TB drugs	TB drugs	ethambutol	EMB	Cell wall
TB drugs	TB drugs	ethiomide	ETH	Cell wall
TB drugs	TB drugs	ethionamide	ETO	Cell wall
fusidane	fusidane	fusidic acid	FA	50S ribosomal
Aminoglycosides	Aminoglycosides	gentamicin	GM	30S ribosomal
Carbapenems	Beta-lactams	imipenem	IPM	Cell wall
TB drugs	TB drugs	isoniazid	INH	Cell wall
Aminoglycosides	Aminoglycosides	kanamycin	K	30S ribosomal
Fluoroquinolones	﻿Quinolones	levofloxacin	LVX	DNA-gyrase
Carbapenems	Beta-lactams	meropenem	MEM	Cell wall
penicillin	Beta-lactams	methicillin	MET	Cell wall
﻿Quinolones	﻿Quinolones	nalidixic acid	NA	DNA-gyrase
Fluoroquinolones	﻿Quinolones	ofloxacin	OFX	DNA-gyrase
penicillin	Beta-lactams	penicillin	PCN	Cell wall
penicillin	Beta-lactams	piperacillin/tazobactam	TZP	Cell wall
TB drugs	TB drugs	pyrazinamide	PZA	Cell membrane
Rifamycins	Rifamycins	rifampicin	RA	mRNA transcription
Aminoglycosides	Aminoglycosides	streptomycin	S	30S ribosomal
Sulfonamides	Sulfonamides	sulfisoxazole	SIX	Nucleic acid synthesis
Tetracyclines	Tetracyclines	tetracycline	TE	30S ribosomal
Aminoglycosides	Aminoglycosides	tobramycin	TM	50S/30S ribosomal
dihydrofolate reductase inhibitors	dihydrofolate reductase inhibitors	trimethoprim	TMP	Nucleic acid synthesis
sulfonamides, dihydrofolate reductase inhibitors	sulfonamides, dihydrofolate reductase inhibitors	trimethoprim/sulfamethoxazole	SXT	synthesis of dihydrofolic acid
Glycopeptides and Lipoglycopeptides	Glycopeptides and Lipoglycopeptides	vancomycin	VA	Cell wall

### Sheet: Antibiotic class
	Antibiotic class	Antibiotics
	Aminoglycosides	amikacin, capreomycin, gentamicin, kanamycin, streptomycin, tobramycin
	Beta-lactams	amoxicillin, amoxicillin/clavulanic acid, ampicillin, ampicillin/sulbactam, aztreonam, cefepime, cefixime, cefotaxime, cefoxitin, ceftazidime, ceftiofur, ceftriaxone, cefuroxime, imipenem, meropenem, methicillin, penicillin, piperacillin/tazobactam
	Macrolides	azithromycin, erythromycin
	Chloramphenicol	chloramphenicol
	Quinolones	ciprofloxacin, levofloxacin, nalidixic acid, ofloxacin
	Lincosamides	clindamycin
	TB drugs	ethambutol, ethiomide, ethionamide, isoniazid, pyrazinamide
	Fusidane	fusidic acid
	Rifamycins	rifampicin
	Sulfonamides	sulfisoxazole
	Tetracyclines	tetracycline
	Dihydrofolate reductase inhibitors	trimethoprim
	Sulfonamides and Dihydrofolate reductase inhibitors	trimethoprim/sulfamethoxazole
	Glycopeptides and Lipoglycopeptides	vancomycin
