## Supplemental Table S4 for "Assessing computational predictions of antimicrobial resistance phenotypes from microbial genomes"

### Sheet: A
		ML methods		ResFinder 4.0
	F1-macro < ML baseline F1-macro	4.04%[36/892]	16.67%[6/36]	19.28%[43/223]	13.95%[6/43]
			83.33%[30/36]*		86.05%[37/43]**
	F1-macro = ML baseline F1-macro	0.34%[3/892]		2.69%[6/223]
	F1-macro > ML baseline F1-macro	95.63%[853/892]		78.03%[174/223]
	Total	892		223
	* due to computing failure
	** due to missing AMR catalogs for individual datasets

### Sheet: B
		Random folds	Phylogeny-aware folds	Homology-aware folds
	all ML methods F1-macro ⩾ 0.8	80.77%[252/312]	60.07%[161/268]	49.68%[155/312]
	all ML methods F1-macro ⩾ 0.9	64.42%[201/312]	33.21%[89/268]	25.32%[79/312]
	all ML methods F1-macro ⩾ 0.95	35.27%[110/312]	14.93%[40/268]	14.74%[46/312]
	all ML methods F1-macro ⩾ ResFinder F1-macro	66.03%[206/312]	47.39%[127/268]	40.38%[126/312]
	all ML methods F1-macro > ResFinder counterpart	48.08%[150/312]	40.30%[108/268]	34.62%[108/312]
	all ML methods F1-macro = ResFinder counterpart	17.95%[56/312]	7.09%[19/268]	5.77%[18/312]

### Sheet: C
		Random folds	Phylogeny-aware folds	Homology-aware folds
	ML methods best	64% (50/78)	49% (33/67)	44% (34/78)
	ResFinder best	19% (15/78)	39% (26/67)	45% (35/78)
	ML methods and ResFinder tied best	17% (13/78)	12% (8/67)	16% (9/78)
