## Supplemental Table S6 for "Assessing computational predictions of antimicrobial resistance phenotypes from microbial genomes"

### Sheet: introduction
	Color indicating the upper limits of performance
	F1-macro ≥ 0.9
	0.9 > F1-macro ≥0.8
	0.8 > F1_macro ≥ 0.6
	F1-macro < 0.6

### Sheet: software_recommendation_list
			Random folds	Phylogeny-aware folds	Homology-aware folds
E. coli	amoxicillin	AMX	ResFinder	ResFinder	ResFinder
E. coli	amoxicillin/clavulanic acid	AMC	Seq2Geno2Pheno	Kover	Kover
E. coli	ampicillin	AM	ResFinder	ResFinder	ResFinder
E. coli	aztreonam	ATM	Kover	PhenotypeSeeker	Kover
E. coli	cefotaxime	CTX	ResFinder	ResFinder	ResFinder
E. coli	ceftazidime	CAZ	Kover	ResFinder	ResFinder
E. coli	ceftriaxone	CRO	Kover	Kover	Kover
E. coli	cefuroxime	CXM	Kover	Kover	Kover
E. coli	ciprofloxacin	CIP	Aytan-Aktug,,PhenotypeSeeker,Kover	Aytan-Aktug	PhenotypeSeeker
E. coli	gentamicin	GM	Kover	ResFinder	Kover
E. coli	piperacillin/tazobactam	TZP	ResFinder	ResFinder	ResFinder
E. coli	tetracycline	TE	ResFinder	ResFinder	ResFinder
E. coli	trimethoprim	TMP	ResFinder	ResFinder	ResFinder
S. aureus	cefoxitin	FOX	ResFinder,,Seq2Geno2Pheno,PhenotypeSeeker	ResFinder	ResFinder
S. aureus	ciprofloxacin	CIP	ResFinder,Aytan-Aktug,,PhenotypeSeeker,Kover	ResFinder	ResFinder
S. aureus	clindamycin	CM	ResFinder	ResFinder	ResFinder
S. aureus	erythromycin	E	ResFinder,,Seq2Geno2Pheno,,Kover	ResFinder	ResFinder
S. aureus	fusidic acid	FA	ResFinder	ResFinder	ResFinder
S. aureus	gentamicin	GM	ResFinder,,Seq2Geno2Pheno	ResFinder,,Seq2Geno2Pheno	ResFinder,,Seq2Geno2Pheno
S. aureus	methicillin	MET	Aytan-Aktug,Seq2Geno2Pheno,PhenotypeSeeker,Kover	Seq2Geno2Pheno,PhenotypeSeeker	Kover
S. aureus	penicillin	PCN	ResFinder	Seq2Geno2Pheno	ResFinder,,,,Kover
S. aureus	tetracycline	TE	ResFinder,,Seq2Geno2Pheno,PhenotypeSeeker	ResFinder	ResFinder
S. enterica	amoxicillin/clavulanic acid	AMC	ResFinder,,,PhenotypeSeeker,Kover	ResFinder,,,PhenotypeSeeker,Kover	ResFinder,,,PhenotypeSeeker,Kover
S. enterica	ampicillin	AM	ResFinder	ResFinder	ResFinder
S. enterica	cefoxitin	FOX	ResFinder,,Seq2Geno2Pheno,PhenotypeSeeker,Kover	ResFinder,,,PhenotypeSeeker,Kover	ResFinder,,,PhenotypeSeeker,Kover
S. enterica	ceftiofur	TIO	PhenotypeSeeker	PhenotypeSeeker,Kover	PhenotypeSeeker,Kover
S. enterica	ceftriaxone	CRO	PhenotypeSeeker	Seq2Geno2Pheno,PhenotypeSeeker,Kover	Seq2Geno2Pheno,,Kover
S. enterica	chloramphenicol	C	ResFinder,,Seq2Geno2Pheno,,Kover	ResFinder	ResFinder
S. enterica	gentamicin	GM	ResFinder	ResFinder	ResFinder
S. enterica	nalidixic acid	NA	ResFinder	ResFinder	ResFinder
S. enterica	streptomycin	S	Kover	ResFinder	ResFinder
S. enterica	sulfisoxazole	SIX	Aytan-Aktug,Seq2Geno2Pheno,PhenotypeSeeker,Kover	Kover	Kover
S. enterica	tetracycline	TE	ResFinder,Aytan-Aktug,Seq2Geno2Pheno,PhenotypeSeeker,Kover	ResFinder,,,,Kover	ResFinder
K. pneumoniae	amikacin	AN	Seq2Geno2Pheno	Kover	PhenotypeSeeker
K. pneumoniae	aztreonam	ATM	ResFinder	ResFinder	ResFinder
K. pneumoniae	cefepime	CEF	Seq2Geno2Pheno	Seq2Geno2Pheno	PhenotypeSeeker
K. pneumoniae	cefoxitin	FOX	Seq2Geno2Pheno	Kover	ResFinder
K. pneumoniae	ciprofloxacin	CIP	PhenotypeSeeker,Kover	Kover	Kover
K. pneumoniae	gentamicin	GM	Kover	ResFinder	ResFinder
K. pneumoniae	imipenem	IPM	Seq2Geno2Pheno,PhenotypeSeeker	ResFinder	ResFinder
K. pneumoniae	levofloxacin	LVX	PhenotypeSeeker	PhenotypeSeeker	Kover
K. pneumoniae	meropenem	MEM	Kover	ResFinder	ResFinder
K. pneumoniae	piperacillin/tazobactam	TZP	Seq2Geno2Pheno	Seq2Geno2Pheno	PhenotypeSeeker
K. pneumoniae	tetracycline	TE	Seq2Geno2Pheno	ResFinder	ResFinder
K. pneumoniae	tobramycin	TM	PhenotypeSeeker	PhenotypeSeeker	Kover
K. pneumoniae	trimethoprim/sulfamethoxazole	SXT	PhenotypeSeeker	PhenotypeSeeker	PhenotypeSeeker
P. aeruginosa	ceftazidime	CAZ	PhenotypeSeeker	Kover	Kover
P. aeruginosa	ciprofloxacin	CIP	PhenotypeSeeker	PhenotypeSeeker	Kover
P. aeruginosa	levofloxacin	LVX	Kover	PhenotypeSeeker	Kover
P. aeruginosa	meropenem	MEM	Seq2Geno2Pheno	Seq2Geno2Pheno	Seq2Geno2Pheno
P. aeruginosa	tobramycin	TM	ResFinder,Aytan-Aktug	ResFinder	ResFinder
A. baumannii	amikacin	AN	Aytan-Aktug,,,Kover	Kover	ResFinder
A. baumannii	ampicillin/sulbactam	FAM	Aytan-Aktug	Aytan-Aktug	Kover
A. baumannii	imipenem	IPM	PhenotypeSeeker	ResFinder,Aytan-Aktug	ResFinder
A. baumannii	levofloxacin	LVX	Kover	Kover	Kover
A. baumannii	meropenem	MEM	Kover	Kover	Kover
A. baumannii	tobramycin	TM	Aytan-Aktug,Seq2Geno2Pheno	ResFinder	ResFinder
A. baumannii	trimethoprim/sulfamethoxazole	SXT	Aytan-Aktug	Aytan-Aktug	Aytan-Aktug control multi-species model
S. pneumoniae	chloramphenicol	C	ResFinder,,,PhenotypeSeeker,Kover	ResFinder,,,,Kover	ResFinder,Aytan-Aktug,,,Kover
S. pneumoniae	erythromycin	E	Seq2Geno2Pheno,PhenotypeSeeker	ResFinder,Aytan-Aktug,Seq2Geno2Pheno,PhenotypeSeeker	ResFinder,Aytan-Aktug,Seq2Geno2Pheno,PhenotypeSeeker
S. pneumoniae	penicillin	PCN	PhenotypeSeeker,Kover	Kover	Kover
S. pneumoniae	tetracycline	TE	Seq2Geno2Pheno,,Kover	ResFinder,Aytan-Aktug,,PhenotypeSeeker	ResFinder,,Seq2Geno2Pheno
S. pneumoniae	trimethoprim/sulfamethoxazole	SXT	PhenotypeSeeker	Kover	Kover
M. tuberculosis	amikacin	AN	ResFinder		ResFinder
M. tuberculosis	capreomycin	CAP	ResFinder		ResFinder
M. tuberculosis	ethambutol	EMB	Kover		Kover
M. tuberculosis	ethiomide	ETH	PhenotypeSeeker		Kover
M. tuberculosis	ethionamide	ETO	Kover		Kover
M. tuberculosis	isoniazid	INH	ResFinder,Aytan-Aktug,,,Kover		ResFinder
M. tuberculosis	kanamycin	K	ResFinder,,,,Kover		ResFinder
M. tuberculosis	ofloxacin	OFX	PhenotypeSeeker,Kover		PhenotypeSeeker,Kover
M. tuberculosis	pyrazinamide	PZA	Aytan-Aktug		ResFinder
M. tuberculosis	rifampicin	RA	Kover		ResFinder,,,,Kover
M. tuberculosis	streptomycin	S	Kover		ResFinder
C. jejuni	tetracycline	TE	Seq2Geno2Pheno,,Kover	Kover	Seq2Geno2Pheno,,Kover
E. faecium	vancomycin	VA	Kover	Kover	ResFinder,,,,Kover
N. gonorrhoeae	azithromycin	AZI	Seq2Geno2Pheno	Seq2Geno2Pheno	PhenotypeSeeker
N. gonorrhoeae	cefixime	FIX	Kover	Kover	Kover

### Sheet: Random folds
	species	antibiotics	ResFinder	Aytan-Aktug	Seq2Geno2Pheno	PhenotypeSeeker	Kover	max_f1_macro	ResFinder_std	Aytan-Aktug_std	Seq2Geno2Pheno_std	PhenotypeSeeker_std	Kover_std	winner
0	Escherichia coli	amoxicillin	0.94	0.86	0.9	0.89	0.93	0.94	0.01	0.03	0.02	0.03	0.01	ResFinder
1	Escherichia coli	amoxicillin/clavulanic acid	0.7	0.71	0.77	0.74	0.77	0.77	0.03	0.04	0.02	0.03	0.03	Seq2Geno2Pheno
2	Escherichia coli	ampicillin	0.97	0.84	0.91	0.93	0.96	0.97	0.01	0.04	0.02	0.02	0.02	ResFinder
3	Escherichia coli	aztreonam	0.87	0.85	0.91	0.91	0.92	0.92	0.04	0.04	0.04	0.05	0.04	Kover
4	Escherichia coli	cefotaxime	0.96	0.9	0.94	0.93	0.95	0.96	0.02	0.04	0.03	0.04	0.04	ResFinder
5	Escherichia coli	ceftazidime	0.9	0.78	0.88	0.87	0.92	0.92	0.04	0.06	0.04	0.04	0.03	Kover
6	Escherichia coli	ceftriaxone	0.85	0.84	0.89	0.91	0.93	0.93	0.06	0.08	0.05	0.05	0.05	Kover
7	Escherichia coli	cefuroxime		0.74	0.7	0.76	0.79	0.79		0.09	0.08	0.07	0.06	Kover
8	Escherichia coli	ciprofloxacin	0.9	0.98	0.95	0.98	0.98	0.98	0.02	0.01	0.02	0.01	0.01	Aytan-Aktug,,PhenotypeSeeker,Kover
9	Escherichia coli	gentamicin	0.94	0.89	0.94	0.91	0.95	0.95	0.04	0.04	0.03	0.04	0.03	Kover
10	Escherichia coli	piperacillin/tazobactam	0.68	0.62	0.66	0.66	0.65	0.68	0.04	0.07	0.04	0.07	0.06	ResFinder
11	Escherichia coli	tetracycline	0.94	0.75	0.84	0.79	0.93	0.94	0.04	0.06	0.06	0.06	0.05	ResFinder
12	Escherichia coli	trimethoprim	0.96	0.84	0.86	0.91	0.92	0.96	0.02	0.06	0.06	0.04	0.04	ResFinder
13	Staphylococcus aureus	cefoxitin	1	0.99	1	1	0.99	1	0	0.01	0	0	0.01	ResFinder,,Seq2Geno2Pheno,PhenotypeSeeker
14	Staphylococcus aureus	ciprofloxacin	0.99	0.99	0.97	0.99	0.99	0.99	0.01	0.01	0.02	0.01	0.01	ResFinder,Aytan-Aktug,,PhenotypeSeeker,Kover
15	Staphylococcus aureus	clindamycin	0.98	0.96	0.95	0.97	0.96	0.98	0.02	0.02	0.02	0.02	0.03	ResFinder
16	Staphylococcus aureus	erythromycin	0.98	0.84	0.98	0.96	0.98	0.98	0.01	0.09	0.01	0.02	0.01	ResFinder,,Seq2Geno2Pheno,,Kover
17	Staphylococcus aureus	fusidic acid	0.98	0.97	0.93	0.92	0.97	0.98	0.01	0.02	0.02	0.03	0.02	ResFinder
18	Staphylococcus aureus	gentamicin	0.99	0.98	0.99	0.98	0.99	0.99	0.01	0.02	0.01	0.02	0.02	ResFinder,,Seq2Geno2Pheno
19	Staphylococcus aureus	methicillin		0.99	0.99	0.99	0.99	0.99		0.01	0.01	0.01	0.01	Aytan-Aktug,Seq2Geno2Pheno,PhenotypeSeeker,Kover
20	Staphylococcus aureus	penicillin	0.96	0.95	0.95	0.96	0.95	0.96	0.02	0.04	0.04	0.03	0.03	ResFinder
21	Staphylococcus aureus	tetracycline	0.98	0.97	0.98	0.98	0.97	0.98	0.02	0.02	0.02	0.02	0.02	ResFinder,,Seq2Geno2Pheno,PhenotypeSeeker
22	Salmonella enterica	amoxicillin/clavulanic acid	0.98	0.97	0.97	0.98	0.98	0.98	0.02	0.03	0.02	0.02	0.02	ResFinder,,,PhenotypeSeeker,Kover
23	Salmonella enterica	ampicillin	0.97	0.95	0.96	0.95	0.96	0.97	0.02	0.02	0.01	0.01	0.02	ResFinder
24	Salmonella enterica	cefoxitin	0.97	0.96	0.97	0.97	0.97	0.97	0.02	0.03	0.02	0.02	0.02	ResFinder,,Seq2Geno2Pheno,PhenotypeSeeker,Kover
25	Salmonella enterica	ceftiofur		0.98	0.98	0.98	0.98	0.98		0.02	0.02	0.01	0.02	PhenotypeSeeker
26	Salmonella enterica	ceftriaxone	0.51	0.98	0.98	0.99	0.98	0.99	0.05	0.02	0.01	0.01	0.02	PhenotypeSeeker
27	Salmonella enterica	chloramphenicol	0.97	0.96	0.97	0.95	0.97	0.97	0.02	0.02	0.02	0.02	0.02	ResFinder,,Seq2Geno2Pheno,,Kover
28	Salmonella enterica	gentamicin	0.97	0.95	0.94	0.95	0.92	0.97	0.02	0.03	0.03	0.03	0.04	ResFinder
29	Salmonella enterica	nalidixic acid	0.98	0.97	0.9	0.97	0.98	0.98	0.02	0.03	0.05	0.03	0.03	ResFinder
30	Salmonella enterica	streptomycin	0.93	0.93	0.93	0.92	0.94	0.94	0.01	0.02	0.03	0.02	0.02	Kover
31	Salmonella enterica	sulfisoxazole		0.99	0.99	0.99	0.99	0.99		0.01	0.01	0.01	0.01	Aytan-Aktug,Seq2Geno2Pheno,PhenotypeSeeker,Kover
32	Salmonella enterica	tetracycline	0.98	0.98	0.98	0.98	0.98	0.98	0.01	0.01	0.01	0.01	0.01	ResFinder,Aytan-Aktug,Seq2Geno2Pheno,PhenotypeSeeker,Kover
33	Klebsiella pneumoniae	amikacin	0.51	0.81	0.87	0.83	0.83	0.87	0.03	0.04	0.02	0.03	0.04	Seq2Geno2Pheno
34	Klebsiella pneumoniae	aztreonam	0.64	0.55	0.63	0.61	0.48	0.64	0.04	0.07	0.05	0.06	0	ResFinder
35	Klebsiella pneumoniae	cefepime	0.61	0.64	0.74	0.71	0.65	0.74	0.05	0.04	0.06	0.05	0.05	Seq2Geno2Pheno
36	Klebsiella pneumoniae	cefoxitin	0.75	0.81	0.87	0.86	0.85	0.87	0.03	0.03	0.03	0.02	0.03	Seq2Geno2Pheno
37	Klebsiella pneumoniae	ciprofloxacin	0.48	0.88	0.88	0.93	0.93	0.93	0.02	0.03	0.04	0.03	0.03	PhenotypeSeeker,Kover
38	Klebsiella pneumoniae	gentamicin	0.96	0.94	0.96	0.96	0.96	0.96	0.02	0.02	0.02	0.02	0.01	Kover
39	Klebsiella pneumoniae	imipenem	0.95	0.93	0.95	0.95	0.95	0.95	0.03	0.03	0.02	0.02	0.03	Seq2Geno2Pheno,PhenotypeSeeker
40	Klebsiella pneumoniae	levofloxacin		0.91	0.92	0.93	0.92	0.93		0.04	0.03	0.03	0.03	PhenotypeSeeker
41	Klebsiella pneumoniae	meropenem	0.93	0.92	0.93	0.93	0.93	0.93	0.02	0.02	0.02	0.02	0.01	Kover
42	Klebsiella pneumoniae	piperacillin/tazobactam	0.62	0.75	0.83	0.79	0.75	0.83	0.05	0.03	0.04	0.04	0.03	Seq2Geno2Pheno
43	Klebsiella pneumoniae	tetracycline	0.85	0.86	0.89	0.8	0.87	0.89	0.04	0.04	0.02	0.04	0.03	Seq2Geno2Pheno
44	Klebsiella pneumoniae	tobramycin	0.78	0.91	0.92	0.93	0.92	0.93	0.04	0.02	0.02	0.01	0.02	PhenotypeSeeker
45	Klebsiella pneumoniae	trimethoprim/sulfamethoxazole		0.88	0.88	0.91	0.88	0.91		0.04	0.03	0.02	0.03	PhenotypeSeeker
46	Pseudomonas aeruginosa	ceftazidime	0.3	0.69	0.72	0.74	0.73	0.74	0	0.08	0.05	0.06	0.05	PhenotypeSeeker
47	Pseudomonas aeruginosa	ciprofloxacin	0.53	0.75	0.79	0.9	0.87	0.9	0.06	0.06	0.07	0.04	0.04	PhenotypeSeeker
48	Pseudomonas aeruginosa	levofloxacin		0.73	0.79	0.91	0.92	0.92		0.05	0.07	0.05	0.05	Kover
49	Pseudomonas aeruginosa	meropenem	0.49	0.59	0.89	0.7	0.73	0.89	0.07	0.08	0.04	0.04	0.05	Seq2Geno2Pheno
50	Pseudomonas aeruginosa	tobramycin	0.93	0.93	0.9	0.91	0.9	0.93	0.03	0.03	0.02	0.04	0.02	ResFinder,Aytan-Aktug
51	Acinetobacter baumannii	amikacin	0.93	0.95	0.93	0.93	0.95	0.95	0.03	0.03	0.03	0.04	0.03	Aytan-Aktug,,,Kover
52	Acinetobacter baumannii	ampicillin/sulbactam		0.92	0.91	0.91	0.9	0.92		0.03	0.02	0.03	0.03	Aytan-Aktug
53	Acinetobacter baumannii	imipenem	0.89	0.93	0.93	0.94	0.92	0.94	0.02	0.02	0.02	0.02	0.03	PhenotypeSeeker
54	Acinetobacter baumannii	levofloxacin		0.93	0.94	0.97	0.98	0.98		0.05	0.03	0.04	0.02	Kover
55	Acinetobacter baumannii	meropenem	0.83	0.93	0.88	0.9	0.93	0.93	0.05	0.04	0.06	0.03	0.03	Kover
56	Acinetobacter baumannii	tobramycin	0.94	0.94	0.94	0.91	0.93	0.94	0.03	0.02	0.02	0.03	0.04	Aytan-Aktug,Seq2Geno2Pheno
57	Acinetobacter baumannii	trimethoprim/sulfamethoxazole		0.9	0.83	0.83	0.8	0.9		0.05	0.05	0.06	0.09	Aytan-Aktug
58	Streptococcus pneumoniae	chloramphenicol	0.9	0.89	0.84	0.9	0.9	0.9	0.07	0.07	0.08	0.07	0.07	ResFinder,,,PhenotypeSeeker,Kover
59	Streptococcus pneumoniae	erythromycin	0.98	0.98	0.99	0.99	0.98	0.99	0.01	0.01	0.01	0.01	0.01	Seq2Geno2Pheno,PhenotypeSeeker
60	Streptococcus pneumoniae	penicillin	0.34	0.65	0.93	0.94	0.94	0.94	0	0.02	0.02	0.01	0.01	PhenotypeSeeker,Kover
61	Streptococcus pneumoniae	tetracycline	0.96	0.96	0.97	0.96	0.97	0.97	0.02	0.02	0.02	0.02	0.02	Seq2Geno2Pheno,,Kover
62	Streptococcus pneumoniae	trimethoprim/sulfamethoxazole		0.49	0.91	0.93	0.91	0.93		0.03	0.02	0.02	0.01	PhenotypeSeeker
63	Mycobacterium tuberculosis	amikacin	0.94	0.93		0.93	0.93	0.94	0.01	0.01		0.01	0.01	ResFinder
64	Mycobacterium tuberculosis	capreomycin	0.9	0.85		0.88	0.89	0.9	0.05	0.08		0.04	0.03	ResFinder
65	Mycobacterium tuberculosis	ethambutol	0.76	0.83			0.86	0.86	0.02	0.01			0.01	Kover
66	Mycobacterium tuberculosis	ethiomide		0.79		0.8	0.76	0.8		0.08		0.06	0.09	PhenotypeSeeker
67	Mycobacterium tuberculosis	ethionamide	0.54	0.74		0.71	0.74	0.74	0.09	0.06		0.08	0.05	Kover
68	Mycobacterium tuberculosis	isoniazid	0.96	0.96			0.96	0.96	0.01	0.01			0.01	ResFinder,Aytan-Aktug,,,Kover
69	Mycobacterium tuberculosis	kanamycin	0.93	0.82		0.91	0.93	0.93	0.03	0.15		0.03	0.03	ResFinder,,,,Kover
70	Mycobacterium tuberculosis	ofloxacin		0.71		0.92	0.92	0.92		0.06		0.03	0.03	PhenotypeSeeker,Kover
71	Mycobacterium tuberculosis	pyrazinamide	0.84	0.86			0.84	0.86	0.01	0.02			0.02	Aytan-Aktug
72	Mycobacterium tuberculosis	rifampicin	0.96	0.96			0.97	0.97	0.01	0.01			0.01	Kover
73	Mycobacterium tuberculosis	streptomycin	0.87	0.88		0.87	0.89	0.89	0.02	0.01		0.03	0.02	Kover
74	Campylobacter jejuni	tetracycline	0.97	0.96	0.98	0.97	0.98	0.98	0.04	0.04	0.02	0.03	0.02	Seq2Geno2Pheno,,Kover
75	Enterococcus faecium	vancomycin	0.96	0.97	0.98	0.94	1	1	0.03	0.03	0.03	0.05	0.01	Kover
76	Neisseria gonorrhoeae	azithromycin	0.35	0.9	0.95	0.95	0.93	0.95	0	0.05	0.03	0.05	0.03	Seq2Geno2Pheno
77	Neisseria gonorrhoeae	cefixime	0.41	0.92	0.96	0.9	0.96	0.96	0	0.03	0.04	0.05	0.03	Kover

### Sheet: Phylogeny-aware folds
	species	antibiotics	ResFinder	Aytan-Aktug	Seq2Geno2Pheno	PhenotypeSeeker	Kover	max_f1_macro	ResFinder_std	Aytan-Aktug_std	Seq2Geno2Pheno_std	PhenotypeSeeker_std	Kover_std	winner
0	Escherichia coli	amoxicillin	0.93	0.8	0.86	0.87	0.92	0.93	0.02	0.06	0.03	0.05	0.04	ResFinder
1	Escherichia coli	amoxicillin/clavulanic acid	0.65	0.57	0.69	0.72	0.73	0.73	0.1	0.1	0.07	0.08	0.1	Kover
2	Escherichia coli	ampicillin	0.97	0.8	0.85	0.92	0.95	0.97	0.02	0.04	0.08	0.03	0.02	ResFinder
3	Escherichia coli	aztreonam	0.74	0.64	0.74	0.76	0.74	0.76	0.19	0.12	0.18	0.15	0.19	PhenotypeSeeker
4	Escherichia coli	cefotaxime	0.9	0.76	0.73	0.82	0.88	0.9	0.16	0.18	0.19	0.18	0.15	ResFinder
5	Escherichia coli	ceftazidime	0.84	0.77	0.71	0.79	0.82	0.84	0.14	0.18	0.15	0.13	0.18	ResFinder
6	Escherichia coli	ceftriaxone	0.8	0.64	0.8	0.79	0.86	0.86	0.11	0.12	0.09	0.17	0.13	Kover
7	Escherichia coli	cefuroxime		0.58	0.58	0.61	0.65	0.65		0.13	0.13	0.15	0.14	Kover
8	Escherichia coli	ciprofloxacin	0.78	0.92	0.76	0.87	0.86	0.92	0.15	0.15	0.17	0.2	0.17	Aytan-Aktug
9	Escherichia coli	gentamicin	0.93	0.64	0.87	0.82	0.89	0.93	0.08	0.11	0.15	0.19	0.16	ResFinder
10	Escherichia coli	piperacillin/tazobactam	0.64	0.48	0.53	0.47	0.51	0.64	0.12	0.01	0.09	0.13	0.04	ResFinder
11	Escherichia coli	tetracycline	0.94	0.72	0.8	0.79	0.93	0.94	0.05	0.11	0.08	0.11	0.05	ResFinder
12	Escherichia coli	trimethoprim	0.94	0.73	0.84	0.82	0.86	0.94	0.07	0.12	0.14	0.15	0.16	ResFinder
13	Staphylococcus aureus	cefoxitin	0.99	0.97	0.94	0.92	0.99	0.99	0.02	0.03	0.11	0.16	0.03	ResFinder
14	Staphylococcus aureus	ciprofloxacin	0.94	0.93	0.74	0.87	0.93	0.94	0.15	0.15	0.22	0.22	0.15	ResFinder
15	Staphylococcus aureus	clindamycin	0.98	0.91	0.84	0.94	0.92	0.98	0.03	0.1	0.15	0.09	0.11	ResFinder
16	Staphylococcus aureus	erythromycin	0.98	0.79	0.96	0.92	0.97	0.98	0.02	0.24	0.04	0.09	0.04	ResFinder
17	Staphylococcus aureus	fusidic acid	0.98	0.87	0.79	0.81	0.94	0.98	0.01	0.15	0.13	0.12	0.06	ResFinder
18	Staphylococcus aureus	gentamicin	0.98	0.79	0.98	0.97	0.97	0.98	0.04	0.18	0.04	0.04	0.04	ResFinder,,Seq2Geno2Pheno
19	Staphylococcus aureus	methicillin		0.95	0.98	0.98	0.97	0.98		0.09	0.02	0.02	0.05	Seq2Geno2Pheno,PhenotypeSeeker
20	Staphylococcus aureus	penicillin	0.91	0.83	0.91	0.91	0.9	0.91	0.15	0.2	0.06	0.15	0.15	Seq2Geno2Pheno
21	Staphylococcus aureus	tetracycline	0.97	0.92	0.95	0.94	0.94	0.97	0.03	0.06	0.05	0.05	0.06	ResFinder
22	Salmonella enterica	amoxicillin/clavulanic acid	0.98	0.96	0.97	0.98	0.98	0.98	0.05	0.05	0.05	0.05	0.05	ResFinder,,,PhenotypeSeeker,Kover
23	Salmonella enterica	ampicillin	0.96	0.82	0.91	0.89	0.95	0.96	0.04	0.1	0.09	0.1	0.03	ResFinder
24	Salmonella enterica	cefoxitin	0.97	0.94	0.95	0.97	0.97	0.97	0.03	0.05	0.05	0.03	0.03	ResFinder,,,PhenotypeSeeker,Kover
25	Salmonella enterica	ceftiofur		0.94	0.94	0.96	0.96	0.96		0.07	0.05	0.04	0.04	PhenotypeSeeker,Kover
26	Salmonella enterica	ceftriaxone	0.53	0.93	0.96	0.96	0.96	0.96	0.11	0.13	0.04	0.04	0.04	Seq2Geno2Pheno,PhenotypeSeeker,Kover
27	Salmonella enterica	chloramphenicol	0.97	0.88	0.92	0.91	0.9	0.97	0.04	0.09	0.08	0.1	0.14	ResFinder
28	Salmonella enterica	gentamicin	0.93	0.78	0.86	0.85	0.86	0.93	0.11	0.15	0.15	0.15	0.14	ResFinder
29	Salmonella enterica	nalidixic acid	0.91	0.9	0.55	0.9	0.9	0.91	0.15	0.16	0.16	0.16	0.16	ResFinder
30	Salmonella enterica	streptomycin	0.91	0.86	0.84	0.86	0.89	0.91	0.05	0.08	0.1	0.1	0.06	ResFinder
31	Salmonella enterica	sulfisoxazole		0.96	0.97	0.97	0.98	0.98		0.03	0.04	0.03	0.02	Kover
32	Salmonella enterica	tetracycline	0.95	0.93	0.94	0.88	0.95	0.95	0.06	0.08	0.06	0.08	0.06	ResFinder,,,,Kover
33	Klebsiella pneumoniae	amikacin	0.46	0.58	0.57	0.58	0.69	0.69	0.09	0.13	0.1	0.16	0.2	Kover
34	Klebsiella pneumoniae	aztreonam	0.57	0.47	0.52	0.51	0.47	0.57	0.12	0.02	0.06	0.08	0.02	ResFinder
35	Klebsiella pneumoniae	cefepime	0.58	0.57	0.65	0.63	0.59	0.65	0.17	0.09	0.08	0.13	0.13	Seq2Geno2Pheno
36	Klebsiella pneumoniae	cefoxitin	0.67	0.55	0.72	0.73	0.77	0.77	0.18	0.15	0.09	0.13	0.14	Kover
37	Klebsiella pneumoniae	ciprofloxacin	0.53	0.83	0.78	0.85	0.92	0.92	0.18	0.16	0.17	0.14	0.09	Kover
38	Klebsiella pneumoniae	gentamicin	0.93	0.82	0.9	0.91	0.92	0.93	0.06	0.12	0.09	0.08	0.09	ResFinder
39	Klebsiella pneumoniae	imipenem	0.92	0.79	0.85	0.87	0.89	0.92	0.05	0.1	0.11	0.12	0.06	ResFinder
40	Klebsiella pneumoniae	levofloxacin		0.64	0.67	0.73	0.71	0.73		0.19	0.19	0.21	0.19	PhenotypeSeeker
41	Klebsiella pneumoniae	meropenem	0.87	0.73	0.83	0.81	0.85	0.87	0.09	0.11	0.11	0.11	0.1	ResFinder
42	Klebsiella pneumoniae	piperacillin/tazobactam	0.58	0.56	0.68	0.57	0.56	0.68	0.14	0.13	0.09	0.09	0.1	Seq2Geno2Pheno
43	Klebsiella pneumoniae	tetracycline	0.8	0.53	0.78	0.64	0.79	0.8	0.15	0.14	0.14	0.23	0.14	ResFinder
44	Klebsiella pneumoniae	tobramycin	0.73	0.76	0.75	0.8	0.78	0.8	0.22	0.17	0.15	0.18	0.17	PhenotypeSeeker
45	Klebsiella pneumoniae	trimethoprim/sulfamethoxazole		0.83	0.82	0.85	0.83	0.85		0.1	0.1	0.07	0.09	PhenotypeSeeker
46	Pseudomonas aeruginosa	ceftazidime	0.3	0.63	0.6	0.64	0.66	0.66	0.04	0.1	0.09	0.1	0.08	Kover
47	Pseudomonas aeruginosa	ciprofloxacin	0.51	0.67	0.65	0.86	0.85	0.86	0.1	0.14	0.09	0.06	0.06	PhenotypeSeeker
48	Pseudomonas aeruginosa	levofloxacin		0.69	0.76	0.9	0.89	0.9		0.12	0.08	0.07	0.08	PhenotypeSeeker
49	Pseudomonas aeruginosa	meropenem	0.48	0.57	0.88	0.68	0.72	0.88	0.09	0.09	0.05	0.07	0.03	Seq2Geno2Pheno
50	Pseudomonas aeruginosa	tobramycin	0.86	0.83	0.71	0.79	0.74	0.86	0.1	0.11	0.14	0.14	0.18	ResFinder
51	Acinetobacter baumannii	amikacin	0.89	0.88	0.83	0.78	0.91	0.91	0.08	0.07	0.04	0.18	0.06	Kover
52	Acinetobacter baumannii	ampicillin/sulbactam		0.7	0.63	0.49	0.64	0.7		0.16	0.11	0.13	0.17	Aytan-Aktug
53	Acinetobacter baumannii	imipenem	0.81	0.81	0.75	0.77	0.78	0.81	0.16	0.16	0.16	0.17	0.16	ResFinder,Aytan-Aktug
54	Acinetobacter baumannii	levofloxacin		0.75	0.74	0.85	0.9	0.9		0.19	0.19	0.18	0.16	Kover
55	Acinetobacter baumannii	meropenem	0.73	0.76	0.74	0.74	0.86	0.86	0.19	0.19	0.16	0.19	0.13	Kover
56	Acinetobacter baumannii	tobramycin	0.9	0.88	0.77	0.69	0.8	0.9	0.07	0.11	0.16	0.22	0.17	ResFinder
57	Acinetobacter baumannii	trimethoprim/sulfamethoxazole		0.76	0.63	0.55	0.61	0.76		0.17	0.16	0.12	0.19	Aytan-Aktug
58	Streptococcus pneumoniae	chloramphenicol	0.87	0.85	0.82	0.76	0.87	0.87	0.17	0.17	0.17	0.22	0.17	ResFinder,,,,Kover
59	Streptococcus pneumoniae	erythromycin	0.98	0.98	0.98	0.98	0.97	0.98	0.02	0.02	0.02	0.02	0.02	ResFinder,Aytan-Aktug,Seq2Geno2Pheno,PhenotypeSeeker
60	Streptococcus pneumoniae	penicillin	0.31	0.51	0.62	0.84	0.85	0.85	0.15	0.14	0.11	0.12	0.15	Kover
61	Streptococcus pneumoniae	tetracycline	0.94	0.94	0.93	0.94	0.9	0.94	0.04	0.04	0.05	0.04	0.09	ResFinder,Aytan-Aktug,,PhenotypeSeeker
62	Streptococcus pneumoniae	trimethoprim/sulfamethoxazole		0.44	0.67	0.8	0.81	0.81		0.08	0.13	0.16	0.13	Kover
63	Campylobacter jejuni	tetracycline	0.96	0.91	0.97	0.94	0.98	0.98	0.05	0.11	0.03	0.06	0.04	Kover
64	Enterococcus faecium	vancomycin	0.96	0.95	0.99	0.84	1	1	0.08	0.05	0.02	0.13	0.01	Kover
65	Neisseria gonorrhoeae	azithromycin	0.33	0.8	0.92	0.91	0.87	0.92	0.12	0.15	0.06	0.07	0.13	Seq2Geno2Pheno
66	Neisseria gonorrhoeae	cefixime	0.49	0.79	0.9	0.87	0.9	0.9	0.28	0.21	0.17	0.15	0.16	Kover

### Sheet: Homology-aware folds
	species	antibiotics	ResFinder	Aytan-Aktug	Seq2Geno2Pheno	PhenotypeSeeker	Kover	max_f1_macro	ResFinder_std	Aytan-Aktug_std	Seq2Geno2Pheno_std	PhenotypeSeeker_std	Kover_std	winner
0	Escherichia coli	amoxicillin	0.93	0.73	0.83	0.87	0.91	0.93	0.03	0.08	0.05	0.05	0.03	ResFinder
1	Escherichia coli	amoxicillin/clavulanic acid	0.66	0.64	0.72	0.7	0.74	0.74	0.08	0.06	0.05	0.05	0.07	Kover
2	Escherichia coli	ampicillin	0.97	0.82	0.87	0.91	0.95	0.97	0.02	0.04	0.04	0.04	0.03	ResFinder
3	Escherichia coli	aztreonam	0.81	0.69	0.86	0.81	0.88	0.88	0.1	0.16	0.08	0.12	0.06	Kover
4	Escherichia coli	cefotaxime	0.93	0.78	0.84	0.87	0.92	0.93	0.07	0.12	0.1	0.08	0.07	ResFinder
5	Escherichia coli	ceftazidime	0.87	0.77	0.76	0.81	0.85	0.87	0.07	0.12	0.16	0.13	0.09	ResFinder
6	Escherichia coli	ceftriaxone	0.8	0.71	0.77	0.84	0.86	0.86	0.09	0.13	0.16	0.13	0.12	Kover
7	Escherichia coli	cefuroxime		0.6	0.58	0.64	0.69	0.69		0.12	0.08	0.11	0.08	Kover
8	Escherichia coli	ciprofloxacin	0.85	0.96	0.66	0.97	0.96	0.97	0.07	0.03	0.19	0.03	0.03	PhenotypeSeeker
9	Escherichia coli	gentamicin	0.94	0.71	0.91	0.9	0.95	0.95	0.06	0.1	0.05	0.04	0.05	Kover
10	Escherichia coli	piperacillin/tazobactam	0.65	0.53	0.6	0.61	0.52	0.65	0.13	0.1	0.09	0.12	0.06	ResFinder
11	Escherichia coli	tetracycline	0.94	0.5	0.69	0.71	0.93	0.94	0.09	0.19	0.13	0.18	0.1	ResFinder
12	Escherichia coli	trimethoprim	0.96	0.76	0.83	0.89	0.89	0.96	0.03	0.08	0.05	0.04	0.06	ResFinder
13	Staphylococcus aureus	cefoxitin	1	0.97	0.78	0.88	0.98	1	0.01	0.04	0.26	0.27	0.03	ResFinder
14	Staphylococcus aureus	ciprofloxacin	0.97	0.96	0.51	0.95	0.96	0.97	0.05	0.05	0.23	0.05	0.05	ResFinder
15	Staphylococcus aureus	clindamycin	0.97	0.64	0.84	0.89	0.86	0.97	0.04	0.24	0.08	0.1	0.13	ResFinder
16	Staphylococcus aureus	erythromycin	0.97	0.89	0.94	0.85	0.96	0.97	0.03	0.1	0.04	0.17	0.04	ResFinder
17	Staphylococcus aureus	fusidic acid	0.98	0.65	0.78	0.82	0.95	0.98	0.01	0.11	0.12	0.13	0.04	ResFinder
18	Staphylococcus aureus	gentamicin	0.99	0.71	0.99	0.98	0.98	0.99	0.02	0.23	0.02	0.03	0.03	ResFinder,,Seq2Geno2Pheno
19	Staphylococcus aureus	methicillin		0.96	0.96	0.82	0.98	0.98		0.03	0.03	0.25	0.01	Kover
20	Staphylococcus aureus	penicillin	0.94	0.83	0.9	0.93	0.94	0.94	0.04	0.18	0.11	0.06	0.04	ResFinder,,,,Kover
21	Staphylococcus aureus	tetracycline	0.97	0.79	0.74	0.94	0.95	0.97	0.03	0.15	0.31	0.09	0.09	ResFinder
22	Salmonella enterica	amoxicillin/clavulanic acid	0.97	0.93	0.94	0.97	0.97	0.97	0.11	0.11	0.11	0.11	0.11	ResFinder,,,PhenotypeSeeker,Kover
23	Salmonella enterica	ampicillin	0.97	0.81	0.8	0.78	0.84	0.97	0.02	0.16	0.17	0.2	0.17	ResFinder
24	Salmonella enterica	cefoxitin	0.98	0.96	0.96	0.98	0.98	0.98	0.03	0.04	0.05	0.03	0.03	ResFinder,,,PhenotypeSeeker,Kover
25	Salmonella enterica	ceftiofur		0.96	0.92	0.97	0.97	0.97		0.08	0.05	0.03	0.03	PhenotypeSeeker,Kover
26	Salmonella enterica	ceftriaxone	0.53	0.94	0.96	0.95	0.96	0.96	0.14	0.11	0.04	0.05	0.04	Seq2Geno2Pheno,,Kover
27	Salmonella enterica	chloramphenicol	0.97	0.67	0.83	0.82	0.75	0.97	0.04	0.24	0.15	0.13	0.25	ResFinder
28	Salmonella enterica	gentamicin	0.95	0.76	0.67	0.81	0.76	0.95	0.03	0.17	0.16	0.19	0.19	ResFinder
29	Salmonella enterica	nalidixic acid	0.89	0.86	0.43	0.88	0.88	0.89	0.17	0.16	0.05	0.17	0.17	ResFinder
30	Salmonella enterica	streptomycin	0.92	0.8	0.68	0.74	0.91	0.92	0.05	0.12	0.13	0.18	0.06	ResFinder
31	Salmonella enterica	sulfisoxazole		0.85	0.95	0.87	0.97	0.97		0.14	0.07	0.15	0.06	Kover
32	Salmonella enterica	tetracycline	0.97	0.85	0.85	0.78	0.85	0.97	0.02	0.17	0.18	0.19	0.18	ResFinder
33	Klebsiella pneumoniae	amikacin	0.46	0.53	0.58	0.65	0.65	0.65	0.09	0.13	0.19	0.17	0.19	PhenotypeSeeker
34	Klebsiella pneumoniae	aztreonam	0.56	0.48	0.51	0.53	0.5	0.56	0.13	0.03	0.06	0.08	0.06	ResFinder
35	Klebsiella pneumoniae	cefepime	0.61	0.52	0.58	0.65	0.5	0.65	0.16	0.2	0.11	0.13	0.22	PhenotypeSeeker
36	Klebsiella pneumoniae	cefoxitin	0.7	0.68	0.63	0.6	0.53	0.7	0.15	0.1	0.07	0.12	0.15	ResFinder
37	Klebsiella pneumoniae	ciprofloxacin	0.48	0.69	0.62	0.9	0.92	0.92	0.05	0.23	0.17	0.04	0.03	Kover
38	Klebsiella pneumoniae	gentamicin	0.95	0.79	0.88	0.9	0.91	0.95	0.04	0.09	0.1	0.1	0.09	ResFinder
39	Klebsiella pneumoniae	imipenem	0.93	0.64	0.83	0.88	0.89	0.93	0.06	0.07	0.09	0.16	0.12	ResFinder
40	Klebsiella pneumoniae	levofloxacin		0.51	0.47	0.64	0.73	0.73		0.36	0.37	0.26	0.2	Kover
41	Klebsiella pneumoniae	meropenem	0.89	0.71	0.85	0.83	0.68	0.89	0.09	0.1	0.09	0.13	0.22	ResFinder
42	Klebsiella pneumoniae	piperacillin/tazobactam	0.59	0.64	0.59	0.66	0.57	0.66	0.12	0.1	0.15	0.05	0.13	PhenotypeSeeker
43	Klebsiella pneumoniae	tetracycline	0.82	0.7	0.76	0.51	0.62	0.82	0.07	0.07	0.08	0.21	0.25	ResFinder
44	Klebsiella pneumoniae	tobramycin	0.75	0.61	0.68	0.8	0.85	0.85	0.17	0.26	0.22	0.13	0.05	Kover
45	Klebsiella pneumoniae	trimethoprim/sulfamethoxazole		0.82	0.78	0.87	0.86	0.87		0.06	0.08	0.06	0.08	PhenotypeSeeker
46	Pseudomonas aeruginosa	ceftazidime	0.29	0.61	0.61	0.6	0.61	0.61	0.06	0.15	0.1	0.11	0.09	Kover
47	Pseudomonas aeruginosa	ciprofloxacin	0.49	0.63	0.6	0.82	0.84	0.84	0.09	0.13	0.09	0.12	0.06	Kover
48	Pseudomonas aeruginosa	levofloxacin		0.66	0.7	0.89	0.92	0.92		0.11	0.08	0.1	0.05	Kover
49	Pseudomonas aeruginosa	meropenem	0.47	0.56	0.88	0.65	0.68	0.88	0.1	0.07	0.04	0.05	0.08	Seq2Geno2Pheno
50	Pseudomonas aeruginosa	tobramycin	0.87	0.83	0.61	0.8	0.63	0.87	0.13	0.15	0.18	0.14	0.28	ResFinder
51	Acinetobacter baumannii	amikacin	0.92	0.74	0.59	0.65	0.64	0.92	0.06	0.2	0.1	0.25	0.28	ResFinder
52	Acinetobacter baumannii	ampicillin/sulbactam		0.63	0.62	0.62	0.64	0.64		0.19	0.16	0.21	0.2	Kover
53	Acinetobacter baumannii	imipenem	0.83	0.67	0.72	0.77	0.81	0.83	0.12	0.27	0.14	0.16	0.16	ResFinder
54	Acinetobacter baumannii	levofloxacin		0.73	0.59	0.92	0.95	0.95		0.1	0.15	0.13	0.06	Kover
55	Acinetobacter baumannii	meropenem	0.81	0.55	0.58	0.7	0.87	0.87	0.12	0.13	0.14	0.12	0.07	Kover
56	Acinetobacter baumannii	tobramycin	0.93	0.79	0.43	0.44	0.82	0.93	0.09	0.11	0.29	0.23	0.08	ResFinder
57	Acinetobacter baumannii	trimethoprim/sulfamethoxazole		0.77	0.63	0.44	0.66	0.77		0.23	0.17	0.15	0.19	Aytan-Aktug
58	Streptococcus pneumoniae	chloramphenicol	0.72	0.72	0.68	0.65	0.72	0.72	0.21	0.21	0.2	0.22	0.21	ResFinder,Aytan-Aktug,,,Kover
59	Streptococcus pneumoniae	erythromycin	0.98	0.98	0.98	0.98	0.97	0.98	0.01	0.01	0.01	0.01	0.02	ResFinder,Aytan-Aktug,Seq2Geno2Pheno,PhenotypeSeeker
60	Streptococcus pneumoniae	penicillin	0.33	0.56	0.78	0.92	0.93	0.93	0.09	0.15	0.12	0.05	0.04	Kover
61	Streptococcus pneumoniae	tetracycline	0.94	0.91	0.94	0.92	0.92	0.94	0.06	0.11	0.06	0.06	0.06	ResFinder,,Seq2Geno2Pheno
62	Streptococcus pneumoniae	trimethoprim/sulfamethoxazole		0.46	0.77	0.81	0.85	0.85		0.11	0.11	0.09	0.07	Kover
63	Mycobacterium tuberculosis	amikacin	0.93	0.85		0.84	0.91	0.93	0.04	0.1		0.13	0.04	ResFinder
64	Mycobacterium tuberculosis	capreomycin	0.9	0.66		0.78	0.83	0.9	0.04	0.13		0.07	0.08	ResFinder
65	Mycobacterium tuberculosis	ethambutol	0.69	0.8			0.84	0.84	0.1	0.02			0.02	Kover
66	Mycobacterium tuberculosis	ethiomide		0.57		0.61	0.66	0.66		0.12		0.13	0.14	Kover
67	Mycobacterium tuberculosis	ethionamide	0.53	0.5		0.4	0.59	0.59	0.06	0.07		0.05	0.22	Kover
68	Mycobacterium tuberculosis	isoniazid	0.96	0.95			0.95	0.96	0.01	0.02			0.02	ResFinder
69	Mycobacterium tuberculosis	kanamycin	0.88	0.7		0.82	0.87	0.88	0.14	0.16		0.14	0.14	ResFinder
70	Mycobacterium tuberculosis	ofloxacin		0.58		0.89	0.89	0.89		0.13		0.04	0.04	PhenotypeSeeker,Kover
71	Mycobacterium tuberculosis	pyrazinamide	0.83	0.78			0.78	0.83	0.04	0.06			0.06	ResFinder
72	Mycobacterium tuberculosis	rifampicin	0.96	0.94			0.96	0.96	0.01	0.01			0.01	ResFinder,,,,Kover
73	Mycobacterium tuberculosis	streptomycin	0.86	0.76		0.78	0.85	0.86	0.04	0.09		0.07	0.05	ResFinder
74	Campylobacter jejuni	tetracycline	0.97	0.92	0.98	0.96	0.98	0.98	0.06	0.13	0.02	0.04	0.02	Seq2Geno2Pheno,,Kover
75	Enterococcus faecium	vancomycin	0.96	0.93	0.95	0.85	0.96	0.96	0.14	0.12	0.14	0.15	0.14	ResFinder,,,,Kover
76	Neisseria gonorrhoeae	azithromycin	0.35	0.68	0.89	0.92	0.87	0.92	0.15	0.17	0.09	0.1	0.12	PhenotypeSeeker
77	Neisseria gonorrhoeae	cefixime	0.51	0.61	0.56	0.62	0.82	0.82	0.34	0.27	0.24	0.35	0.23	Kover
