## Supplemental Table S7 for "Assessing computational predictions of antimicrobial resistance phenotypes from microbial genomes"

### Sheet: f1_macro
	species	antibiotics	Single-species-antibiotic Aytan-Aktug	Single-species-antibiotics default
0	Escherichia coli	amoxicillin	0.73±0.08	0.71±0.10
1	Escherichia coli	amoxicillin/clavulanic acid	0.64±0.06	0.65±0.05
2	Escherichia coli	ampicillin	0.82±0.04	0.79±0.05
3	Escherichia coli	aztreonam	0.69±0.16	0.71±0.15
4	Escherichia coli	cefotaxime	0.78±0.12	0.78±0.11
5	Escherichia coli	ceftazidime	0.77±0.12	0.76±0.13
6	Escherichia coli	ceftriaxone	0.71±0.13	0.70±0.09
7	Escherichia coli	cefuroxime	0.60±0.12	0.61±0.13
8	Escherichia coli	ciprofloxacin	0.96±0.03	0.95±0.03
9	Escherichia coli	gentamicin	0.71±0.10	0.69±0.10
10	Escherichia coli	piperacillin/tazobactam	0.53±0.10	0.54±0.10
11	Escherichia coli	tetracycline	0.50±0.19	0.54±0.20
12	Escherichia coli	trimethoprim	0.76±0.08	0.77±0.08
13	Staphylococcus aureus	cefoxitin	0.97±0.04	0.91±0.14
14	Staphylococcus aureus	ciprofloxacin	0.96±0.05	0.96±0.05
15	Staphylococcus aureus	clindamycin	0.64±0.24	0.58±0.27
16	Staphylococcus aureus	erythromycin	0.89±0.10	0.69±0.28
17	Staphylococcus aureus	fusidic acid	0.65±0.11	0.60±0.16
18	Staphylococcus aureus	gentamicin	0.71±0.23	0.65±0.21
19	Staphylococcus aureus	methicillin	0.96±0.03	0.81±0.27
20	Staphylococcus aureus	penicillin	0.83±0.18	0.76±0.22
21	Staphylococcus aureus	tetracycline	0.79±0.15	0.74±0.23
22	Salmonella enterica	amoxicillin/clavulanic acid	0.93±0.11	0.83±0.21
23	Salmonella enterica	ampicillin	0.81±0.16	0.80±0.16
24	Salmonella enterica	cefoxitin	0.96±0.04	0.83±0.16
25	Salmonella enterica	ceftiofur	0.96±0.08	0.86±0.15
26	Salmonella enterica	ceftriaxone	0.94±0.11	0.87±0.17
27	Salmonella enterica	chloramphenicol	0.67±0.24	0.66±0.24
28	Salmonella enterica	gentamicin	0.76±0.17	0.67±0.13
29	Salmonella enterica	nalidixic acid	0.86±0.16	0.86±0.16
30	Salmonella enterica	streptomycin	0.80±0.12	0.79±0.13
31	Salmonella enterica	sulfisoxazole	0.85±0.14	0.85±0.15
32	Salmonella enterica	tetracycline	0.85±0.17	0.82±0.18
33	Klebsiella pneumoniae	amikacin	0.53±0.13	0.56±0.14
34	Klebsiella pneumoniae	aztreonam	0.48±0.03	0.48±0.03
35	Klebsiella pneumoniae	cefepime	0.52±0.20	0.51±0.19
36	Klebsiella pneumoniae	cefoxitin	0.68±0.10	0.66±0.10
37	Klebsiella pneumoniae	ciprofloxacin	0.69±0.23	0.67±0.27
38	Klebsiella pneumoniae	gentamicin	0.79±0.09	0.83±0.08
39	Klebsiella pneumoniae	imipenem	0.64±0.07	0.55±0.20
40	Klebsiella pneumoniae	levofloxacin	0.51±0.36	0.49±0.38
41	Klebsiella pneumoniae	meropenem	0.71±0.10	0.73±0.11
42	Klebsiella pneumoniae	piperacillin/tazobactam	0.64±0.10	0.64±0.07
43	Klebsiella pneumoniae	tetracycline	0.70±0.07	0.50±0.22
44	Klebsiella pneumoniae	tobramycin	0.61±0.26	0.59±0.26
45	Klebsiella pneumoniae	trimethoprim/sulfamethoxazole	0.82±0.06	0.67±0.19
46	Pseudomonas aeruginosa	ceftazidime	0.61±0.15	0.62±0.14
47	Pseudomonas aeruginosa	ciprofloxacin	0.63±0.13	0.61±0.12
48	Pseudomonas aeruginosa	levofloxacin	0.66±0.11	0.65±0.11
49	Pseudomonas aeruginosa	meropenem	0.56±0.07	0.58±0.09
50	Pseudomonas aeruginosa	tobramycin	0.83±0.15	0.82±0.14
51	Acinetobacter baumannii	amikacin	0.74±0.20	0.74±0.17
52	Acinetobacter baumannii	ampicillin/sulbactam	0.63±0.19	0.63±0.19
53	Acinetobacter baumannii	imipenem	0.67±0.27	0.67±0.26
54	Acinetobacter baumannii	levofloxacin	0.73±0.10	0.72±0.08
55	Acinetobacter baumannii	meropenem	0.55±0.13	0.56±0.17
56	Acinetobacter baumannii	tobramycin	0.79±0.11	0.70±0.17
57	Acinetobacter baumannii	trimethoprim/sulfamethoxazole	0.77±0.23	0.75±0.21
58	Streptococcus pneumoniae	chloramphenicol	0.72±0.21	0.70±0.20
59	Streptococcus pneumoniae	erythromycin	0.98±0.01	0.98±0.01
60	Streptococcus pneumoniae	penicillin	0.56±0.15	0.55±0.15
61	Streptococcus pneumoniae	tetracycline	0.91±0.11	0.91±0.11
62	Streptococcus pneumoniae	trimethoprim/sulfamethoxazole	0.46±0.11	0.46±0.11
63	Campylobacter jejuni	tetracycline	0.92±0.13	0.84±0.13
64	Enterococcus faecium	vancomycin	0.93±0.12	0.88±0.10
65	Neisseria gonorrhoeae	azithromycin	0.68±0.17	0.68±0.19
66	Neisseria gonorrhoeae	cefixime	0.61±0.27	0.53±0.31
67	Mycobacterium tuberculosis	amikacin	0.85±0.10	0.57±0.21
68	Mycobacterium tuberculosis	capreomycin	0.66±0.13	0.71±0.11
69	Mycobacterium tuberculosis	ethambutol	0.80±0.02	0.76±0.05
70	Mycobacterium tuberculosis	ethiomide	0.57±0.12	0.52±0.14
71	Mycobacterium tuberculosis	ethionamide	0.50±0.07	0.47±0.07
72	Mycobacterium tuberculosis	isoniazid	0.95±0.02	0.94±0.02
73	Mycobacterium tuberculosis	kanamycin	0.70±0.16	0.70±0.16
74	Mycobacterium tuberculosis	ofloxacin	0.58±0.13	0.66±0.10
75	Mycobacterium tuberculosis	pyrazinamide	0.78±0.06	0.72±0.20
76	Mycobacterium tuberculosis	rifampicin	0.94±0.01	0.90±0.16
77	Mycobacterium tuberculosis	streptomycin	0.76±0.09	0.64±0.19

### Sheet: f1_positive
	species	antibiotics	Single-species-antibiotic Aytan-Aktug	Single-species-antibiotics default
0	Escherichia coli	amoxicillin	0.82±0.04	0.81±0.05
1	Escherichia coli	amoxicillin/clavulanic acid	0.49±0.13	0.49±0.11
2	Escherichia coli	ampicillin	0.87±0.05	0.84±0.08
3	Escherichia coli	aztreonam	0.48±0.34	0.52±0.30
4	Escherichia coli	cefotaxime	0.61±0.23	0.61±0.21
5	Escherichia coli	ceftazidime	0.58±0.25	0.56±0.25
6	Escherichia coli	ceftriaxone	0.73±0.26	0.74±0.18
7	Escherichia coli	cefuroxime	0.28±0.28	0.30±0.29
8	Escherichia coli	ciprofloxacin	0.93±0.05	0.91±0.07
9	Escherichia coli	gentamicin	0.51±0.17	0.48±0.16
10	Escherichia coli	piperacillin/tazobactam	0.10±0.20	0.13±0.20
11	Escherichia coli	tetracycline	0.64±0.18	0.67±0.18
12	Escherichia coli	trimethoprim	0.71±0.11	0.74±0.08
13	Staphylococcus aureus	cefoxitin	0.98±0.04	0.89±0.23
14	Staphylococcus aureus	ciprofloxacin	0.94±0.10	0.95±0.10
15	Staphylococcus aureus	clindamycin	0.41±0.41	0.30±0.44
16	Staphylococcus aureus	erythromycin	0.83±0.19	0.54±0.41
17	Staphylococcus aureus	fusidic acid	0.36±0.20	0.26±0.32
18	Staphylococcus aureus	gentamicin	0.36±0.41	0.24±0.34
19	Staphylococcus aureus	methicillin	0.98±0.02	0.83±0.25
20	Staphylococcus aureus	penicillin	0.96±0.05	0.95±0.06
21	Staphylococcus aureus	tetracycline	0.60±0.28	0.49±0.44
22	Salmonella enterica	amoxicillin/clavulanic acid	0.88±0.20	0.70±0.37
23	Salmonella enterica	ampicillin	0.77±0.18	0.76±0.18
24	Salmonella enterica	cefoxitin	0.87±0.22	0.64±0.34
25	Salmonella enterica	ceftiofur	0.89±0.25	0.71±0.31
26	Salmonella enterica	ceftriaxone	0.85±0.27	0.72±0.34
27	Salmonella enterica	chloramphenicol	0.42±0.38	0.38±0.37
28	Salmonella enterica	gentamicin	0.51±0.30	0.36±0.20
29	Salmonella enterica	nalidixic acid	0.70±0.35	0.70±0.35
30	Salmonella enterica	streptomycin	0.75±0.13	0.75±0.14
31	Salmonella enterica	sulfisoxazole	0.81±0.14	0.80±0.15
32	Salmonella enterica	tetracycline	0.87±0.13	0.83±0.16
33	Klebsiella pneumoniae	amikacin	0.10±0.20	0.15±0.22
34	Klebsiella pneumoniae	aztreonam	0.93±0.03	0.94±0.04
35	Klebsiella pneumoniae	cefepime	0.69±0.20	0.68±0.18
36	Klebsiella pneumoniae	cefoxitin	0.69±0.29	0.64±0.29
37	Klebsiella pneumoniae	ciprofloxacin	0.86±0.14	0.81±0.20
38	Klebsiella pneumoniae	gentamicin	0.77±0.19	0.79±0.17
39	Klebsiella pneumoniae	imipenem	0.60±0.21	0.56±0.24
40	Klebsiella pneumoniae	levofloxacin	0.58±0.38	0.55±0.43
41	Klebsiella pneumoniae	meropenem	0.64±0.23	0.66±0.24
42	Klebsiella pneumoniae	piperacillin/tazobactam	0.80±0.20	0.79±0.19
43	Klebsiella pneumoniae	tetracycline	0.74±0.13	0.69±0.21
44	Klebsiella pneumoniae	tobramycin	0.74±0.21	0.73±0.20
45	Klebsiella pneumoniae	trimethoprim/sulfamethoxazole	0.91±0.04	0.74±0.19
46	Pseudomonas aeruginosa	ceftazidime	0.49±0.32	0.50±0.30
47	Pseudomonas aeruginosa	ciprofloxacin	0.51±0.33	0.49±0.33
48	Pseudomonas aeruginosa	levofloxacin	0.52±0.24	0.52±0.24
49	Pseudomonas aeruginosa	meropenem	0.55±0.18	0.56±0.19
50	Pseudomonas aeruginosa	tobramycin	0.74±0.28	0.72±0.27
51	Acinetobacter baumannii	amikacin	0.87±0.10	0.86±0.08
52	Acinetobacter baumannii	ampicillin/sulbactam	0.55±0.45	0.54±0.46
53	Acinetobacter baumannii	imipenem	0.62±0.35	0.62±0.35
54	Acinetobacter baumannii	levofloxacin	0.94±0.07	0.93±0.06
55	Acinetobacter baumannii	meropenem	0.73±0.17	0.74±0.17
56	Acinetobacter baumannii	tobramycin	0.85±0.11	0.72±0.24
57	Acinetobacter baumannii	trimethoprim/sulfamethoxazole	0.97±0.02	0.97±0.02
58	Streptococcus pneumoniae	chloramphenicol	0.45±0.43	0.41±0.40
59	Streptococcus pneumoniae	erythromycin	0.97±0.03	0.97±0.03
60	Streptococcus pneumoniae	penicillin	0.42±0.32	0.42±0.32
61	Streptococcus pneumoniae	tetracycline	0.87±0.15	0.87±0.15
62	Streptococcus pneumoniae	trimethoprim/sulfamethoxazole	0.82±0.11	0.81±0.11
63	Campylobacter jejuni	tetracycline	0.93±0.15	0.89±0.15
64	Enterococcus faecium	vancomycin	0.92±0.13	0.86±0.20
65	Neisseria gonorrhoeae	azithromycin	0.55±0.28	0.57±0.27
66	Neisseria gonorrhoeae	cefixime	0.24±0.33	0.13±0.17
67	Mycobacterium tuberculosis	amikacin	0.76±0.17	0.31±0.33
68	Mycobacterium tuberculosis	capreomycin	0.36±0.19	0.47±0.21
69	Mycobacterium tuberculosis	ethambutol	0.68±0.07	0.59±0.11
70	Mycobacterium tuberculosis	ethiomide	0.45±0.29	0.34±0.24
71	Mycobacterium tuberculosis	ethionamide	0.19±0.11	0.13±0.10
72	Mycobacterium tuberculosis	isoniazid	0.94±0.03	0.92±0.03
73	Mycobacterium tuberculosis	kanamycin	0.49±0.31	0.49±0.31
74	Mycobacterium tuberculosis	ofloxacin	0.38±0.22	0.51±0.18
75	Mycobacterium tuberculosis	pyrazinamide	0.64±0.09	0.61±0.17
76	Mycobacterium tuberculosis	rifampicin	0.93±0.03	0.90±0.12
77	Mycobacterium tuberculosis	streptomycin	0.60±0.18	0.39±0.34

### Sheet: f1_negative
	species	antibiotics	Single-species-antibiotic Aytan-Aktug	Single-species-antibiotics default
0	Escherichia coli	amoxicillin	0.64±0.13	0.60±0.17
1	Escherichia coli	amoxicillin/clavulanic acid	0.79±0.06	0.80±0.07
2	Escherichia coli	ampicillin	0.76±0.07	0.74±0.09
3	Escherichia coli	aztreonam	0.90±0.08	0.91±0.08
4	Escherichia coli	cefotaxime	0.95±0.07	0.95±0.07
5	Escherichia coli	ceftazidime	0.96±0.04	0.96±0.04
6	Escherichia coli	ceftriaxone	0.68±0.25	0.67±0.24
7	Escherichia coli	cefuroxime	0.92±0.05	0.91±0.04
8	Escherichia coli	ciprofloxacin	0.99±0.01	0.98±0.01
9	Escherichia coli	gentamicin	0.92±0.12	0.90±0.14
10	Escherichia coli	piperacillin/tazobactam	0.95±0.02	0.95±0.02
11	Escherichia coli	tetracycline	0.36±0.29	0.41±0.31
12	Escherichia coli	trimethoprim	0.80±0.12	0.80±0.14
13	Staphylococcus aureus	cefoxitin	0.57±0.48	0.54±0.47
14	Staphylococcus aureus	ciprofloxacin	0.98±0.02	0.98±0.02
15	Staphylococcus aureus	clindamycin	0.87±0.18	0.85±0.19
16	Staphylococcus aureus	erythromycin	0.95±0.05	0.85±0.17
17	Staphylococcus aureus	fusidic acid	0.94±0.05	0.93±0.05
18	Staphylococcus aureus	gentamicin	0.96±0.03	0.96±0.04
19	Staphylococcus aureus	methicillin	0.95±0.06	0.80±0.30
20	Staphylococcus aureus	penicillin	0.70±0.32	0.57±0.40
21	Staphylococcus aureus	tetracycline	0.97±0.03	0.97±0.03
22	Salmonella enterica	amoxicillin/clavulanic acid	0.98±0.03	0.96±0.07
23	Salmonella enterica	ampicillin	0.84±0.15	0.84±0.16
24	Salmonella enterica	cefoxitin	0.99±0.01	0.97±0.04
25	Salmonella enterica	ceftiofur	0.99±0.01	0.96±0.05
26	Salmonella enterica	ceftriaxone	0.99±0.02	0.97±0.04
27	Salmonella enterica	chloramphenicol	0.90±0.10	0.90±0.10
28	Salmonella enterica	gentamicin	0.96±0.06	0.95±0.06
29	Salmonella enterica	nalidixic acid	0.98±0.02	0.98±0.03
30	Salmonella enterica	streptomycin	0.85±0.11	0.84±0.13
31	Salmonella enterica	sulfisoxazole	0.90±0.14	0.89±0.15
32	Salmonella enterica	tetracycline	0.83±0.21	0.81±0.22
33	Klebsiella pneumoniae	amikacin	0.94±0.07	0.95±0.07
34	Klebsiella pneumoniae	aztreonam	0.04±0.06	0.01±0.02
35	Klebsiella pneumoniae	cefepime	0.35±0.26	0.34±0.24
36	Klebsiella pneumoniae	cefoxitin	0.66±0.13	0.67±0.11
37	Klebsiella pneumoniae	ciprofloxacin	0.52±0.34	0.52±0.35
38	Klebsiella pneumoniae	gentamicin	0.82±0.14	0.88±0.05
39	Klebsiella pneumoniae	imipenem	0.67±0.17	0.54±0.32
40	Klebsiella pneumoniae	levofloxacin	0.44±0.36	0.44±0.36
41	Klebsiella pneumoniae	meropenem	0.79±0.19	0.80±0.19
42	Klebsiella pneumoniae	piperacillin/tazobactam	0.48±0.17	0.50±0.16
43	Klebsiella pneumoniae	tetracycline	0.66±0.16	0.31±0.25
44	Klebsiella pneumoniae	tobramycin	0.47±0.33	0.45±0.33
45	Klebsiella pneumoniae	trimethoprim/sulfamethoxazole	0.73±0.09	0.60±0.19
46	Pseudomonas aeruginosa	ceftazidime	0.74±0.12	0.74±0.11
47	Pseudomonas aeruginosa	ciprofloxacin	0.75±0.09	0.73±0.12
48	Pseudomonas aeruginosa	levofloxacin	0.79±0.08	0.79±0.08
49	Pseudomonas aeruginosa	meropenem	0.57±0.12	0.60±0.10
50	Pseudomonas aeruginosa	tobramycin	0.92±0.09	0.92±0.07
51	Acinetobacter baumannii	amikacin	0.61±0.33	0.63±0.29
52	Acinetobacter baumannii	ampicillin/sulbactam	0.72±0.24	0.72±0.24
53	Acinetobacter baumannii	imipenem	0.71±0.25	0.72±0.23
54	Acinetobacter baumannii	levofloxacin	0.53±0.22	0.50±0.19
55	Acinetobacter baumannii	meropenem	0.36±0.35	0.39±0.38
56	Acinetobacter baumannii	tobramycin	0.73±0.17	0.68±0.18
57	Acinetobacter baumannii	trimethoprim/sulfamethoxazole	0.56±0.44	0.52±0.42
58	Streptococcus pneumoniae	chloramphenicol	0.99±0.01	0.99±0.01
59	Streptococcus pneumoniae	erythromycin	0.99±0.01	0.99±0.01
60	Streptococcus pneumoniae	penicillin	0.69±0.15	0.69±0.15
61	Streptococcus pneumoniae	tetracycline	0.95±0.10	0.95±0.10
62	Streptococcus pneumoniae	trimethoprim/sulfamethoxazole	0.11±0.13	0.11±0.13
63	Campylobacter jejuni	tetracycline	0.90±0.11	0.80±0.12
64	Enterococcus faecium	vancomycin	0.93±0.12	0.90±0.05
65	Neisseria gonorrhoeae	azithromycin	0.77±0.11	0.77±0.14
66	Neisseria gonorrhoeae	cefixime	0.71±0.31	0.67±0.35
67	Mycobacterium tuberculosis	amikacin	0.95±0.04	0.82±0.25
68	Mycobacterium tuberculosis	capreomycin	0.89±0.05	0.90±0.06
69	Mycobacterium tuberculosis	ethambutol	0.93±0.03	0.93±0.04
70	Mycobacterium tuberculosis	ethiomide	0.68±0.19	0.68±0.19
71	Mycobacterium tuberculosis	ethionamide	0.80±0.06	0.80±0.06
72	Mycobacterium tuberculosis	isoniazid	0.97±0.01	0.96±0.01
73	Mycobacterium tuberculosis	kanamycin	0.90±0.07	0.90±0.07
74	Mycobacterium tuberculosis	ofloxacin	0.77±0.08	0.81±0.06
75	Mycobacterium tuberculosis	pyrazinamide	0.91±0.07	0.83±0.25
76	Mycobacterium tuberculosis	rifampicin	0.96±0.02	0.91±0.20
77	Mycobacterium tuberculosis	streptomycin	0.91±0.03	0.89±0.05

### Sheet: accuracy
	species	antibiotics	Single-species-antibiotic Aytan-Aktug	Single-species-antibiotics default
0	Escherichia coli	amoxicillin	0.77±0.06	0.75±0.07
1	Escherichia coli	amoxicillin/clavulanic acid	0.71±0.05	0.72±0.05
2	Escherichia coli	ampicillin	0.84±0.04	0.82±0.05
3	Escherichia coli	aztreonam	0.86±0.09	0.86±0.08
4	Escherichia coli	cefotaxime	0.92±0.08	0.92±0.08
5	Escherichia coli	ceftazidime	0.93±0.06	0.92±0.06
6	Escherichia coli	ceftriaxone	0.81±0.09	0.80±0.07
7	Escherichia coli	cefuroxime	0.87±0.04	0.86±0.04
8	Escherichia coli	ciprofloxacin	0.98±0.01	0.98±0.01
9	Escherichia coli	gentamicin	0.88±0.14	0.87±0.16
10	Escherichia coli	piperacillin/tazobactam	0.91±0.03	0.91±0.03
11	Escherichia coli	tetracycline	0.57±0.17	0.61±0.17
12	Escherichia coli	trimethoprim	0.79±0.09	0.80±0.09
13	Staphylococcus aureus	cefoxitin	0.99±0.02	0.96±0.09
14	Staphylococcus aureus	ciprofloxacin	0.99±0.01	0.99±0.01
15	Staphylococcus aureus	clindamycin	0.82±0.21	0.78±0.24
16	Staphylococcus aureus	erythromycin	0.93±0.05	0.79±0.24
17	Staphylococcus aureus	fusidic acid	0.89±0.09	0.88±0.09
18	Staphylococcus aureus	gentamicin	0.93±0.06	0.92±0.07
19	Staphylococcus aureus	methicillin	0.98±0.02	0.82±0.27
20	Staphylococcus aureus	penicillin	0.94±0.09	0.92±0.10
21	Staphylococcus aureus	tetracycline	0.94±0.05	0.95±0.05
22	Salmonella enterica	amoxicillin/clavulanic acid	0.97±0.04	0.93±0.11
23	Salmonella enterica	ampicillin	0.82±0.17	0.82±0.17
24	Salmonella enterica	cefoxitin	0.99±0.01	0.95±0.06
25	Salmonella enterica	ceftiofur	0.98±0.03	0.93±0.08
26	Salmonella enterica	ceftriaxone	0.98±0.03	0.95±0.07
27	Salmonella enterica	chloramphenicol	0.84±0.17	0.84±0.17
28	Salmonella enterica	gentamicin	0.93±0.09	0.90±0.09
29	Salmonella enterica	nalidixic acid	0.97±0.03	0.97±0.04
30	Salmonella enterica	streptomycin	0.82±0.12	0.82±0.14
31	Salmonella enterica	sulfisoxazole	0.88±0.15	0.88±0.16
32	Salmonella enterica	tetracycline	0.86±0.16	0.83±0.18
33	Klebsiella pneumoniae	amikacin	0.90±0.12	0.91±0.12
34	Klebsiella pneumoniae	aztreonam	0.86±0.05	0.89±0.07
35	Klebsiella pneumoniae	cefepime	0.60±0.21	0.59±0.19
36	Klebsiella pneumoniae	cefoxitin	0.78±0.05	0.75±0.06
37	Klebsiella pneumoniae	ciprofloxacin	0.79±0.20	0.74±0.26
38	Klebsiella pneumoniae	gentamicin	0.86±0.05	0.88±0.04
39	Klebsiella pneumoniae	imipenem	0.71±0.13	0.62±0.20
40	Klebsiella pneumoniae	levofloxacin	0.57±0.40	0.55±0.43
41	Klebsiella pneumoniae	meropenem	0.81±0.08	0.83±0.08
42	Klebsiella pneumoniae	piperacillin/tazobactam	0.77±0.11	0.77±0.10
43	Klebsiella pneumoniae	tetracycline	0.76±0.09	0.58±0.23
44	Klebsiella pneumoniae	tobramycin	0.67±0.26	0.65±0.25
45	Klebsiella pneumoniae	trimethoprim/sulfamethoxazole	0.87±0.05	0.69±0.20
46	Pseudomonas aeruginosa	ceftazidime	0.70±0.10	0.70±0.09
47	Pseudomonas aeruginosa	ciprofloxacin	0.75±0.09	0.73±0.06
48	Pseudomonas aeruginosa	levofloxacin	0.74±0.07	0.74±0.07
49	Pseudomonas aeruginosa	meropenem	0.60±0.08	0.61±0.10
50	Pseudomonas aeruginosa	tobramycin	0.90±0.09	0.90±0.06
51	Acinetobacter baumannii	amikacin	0.83±0.12	0.82±0.11
52	Acinetobacter baumannii	ampicillin/sulbactam	0.83±0.15	0.84±0.15
53	Acinetobacter baumannii	imipenem	0.73±0.28	0.73±0.27
54	Acinetobacter baumannii	levofloxacin	0.91±0.08	0.90±0.08
55	Acinetobacter baumannii	meropenem	0.71±0.11	0.73±0.11
56	Acinetobacter baumannii	tobramycin	0.84±0.12	0.75±0.20
57	Acinetobacter baumannii	trimethoprim/sulfamethoxazole	0.95±0.03	0.95±0.03
58	Streptococcus pneumoniae	chloramphenicol	0.98±0.02	0.98±0.02
59	Streptococcus pneumoniae	erythromycin	0.99±0.01	0.99±0.01
60	Streptococcus pneumoniae	penicillin	0.66±0.12	0.66±0.12
61	Streptococcus pneumoniae	tetracycline	0.93±0.11	0.93±0.11
62	Streptococcus pneumoniae	trimethoprim/sulfamethoxazole	0.70±0.15	0.70±0.15
63	Campylobacter jejuni	tetracycline	0.92±0.13	0.86±0.13
64	Enterococcus faecium	vancomycin	0.94±0.12	0.91±0.05
65	Neisseria gonorrhoeae	azithromycin	0.72±0.15	0.72±0.18
66	Neisseria gonorrhoeae	cefixime	0.74±0.29	0.65±0.37
67	Mycobacterium tuberculosis	amikacin	0.92±0.06	0.78±0.24
68	Mycobacterium tuberculosis	capreomycin	0.82±0.06	0.84±0.06
69	Mycobacterium tuberculosis	ethambutol	0.90±0.03	0.88±0.05
70	Mycobacterium tuberculosis	ethiomide	0.68±0.13	0.62±0.18
71	Mycobacterium tuberculosis	ethionamide	0.69±0.08	0.68±0.09
72	Mycobacterium tuberculosis	isoniazid	0.96±0.01	0.95±0.01
73	Mycobacterium tuberculosis	kanamycin	0.85±0.11	0.85±0.11
74	Mycobacterium tuberculosis	ofloxacin	0.68±0.10	0.74±0.07
75	Mycobacterium tuberculosis	pyrazinamide	0.87±0.06	0.79±0.22
76	Mycobacterium tuberculosis	rifampicin	0.95±0.01	0.92±0.15
77	Mycobacterium tuberculosis	streptomycin	0.86±0.04	0.82±0.09

### Sheet: precision_macro
	species	antibiotics	Single-species-antibiotic Aytan-Aktug	Single-species-antibiotics default
0	Escherichia coli	amoxicillin	0.78±0.06	0.80±0.06
1	Escherichia coli	amoxicillin/clavulanic acid	0.66±0.06	0.69±0.06
2	Escherichia coli	ampicillin	0.83±0.03	0.82±0.04
3	Escherichia coli	aztreonam	0.73±0.20	0.76±0.16
4	Escherichia coli	cefotaxime	0.81±0.16	0.81±0.16
5	Escherichia coli	ceftazidime	0.82±0.12	0.80±0.13
6	Escherichia coli	ceftriaxone	0.74±0.13	0.73±0.07
7	Escherichia coli	cefuroxime	0.68±0.18	0.65±0.14
8	Escherichia coli	ciprofloxacin	0.97±0.03	0.96±0.04
9	Escherichia coli	gentamicin	0.76±0.13	0.73±0.12
10	Escherichia coli	piperacillin/tazobactam	0.54±0.14	0.60±0.19
11	Escherichia coli	tetracycline	0.54±0.19	0.59±0.20
12	Escherichia coli	trimethoprim	0.79±0.08	0.79±0.10
13	Staphylococcus aureus	cefoxitin	0.79±0.25	0.77±0.24
14	Staphylococcus aureus	ciprofloxacin	0.98±0.03	0.99±0.01
15	Staphylococcus aureus	clindamycin	0.68±0.22	0.56±0.30
16	Staphylococcus aureus	erythromycin	0.92±0.09	0.85±0.13
17	Staphylococcus aureus	fusidic acid	0.92±0.10	0.71±0.24
18	Staphylococcus aureus	gentamicin	0.67±0.25	0.61±0.22
19	Staphylococcus aureus	methicillin	0.96±0.05	0.87±0.18
20	Staphylococcus aureus	penicillin	0.92±0.15	0.84±0.21
21	Staphylococcus aureus	tetracycline	0.88±0.13	0.74±0.25
22	Salmonella enterica	amoxicillin/clavulanic acid	0.98±0.03	0.96±0.06
23	Salmonella enterica	ampicillin	0.86±0.11	0.85±0.12
24	Salmonella enterica	cefoxitin	0.96±0.11	0.87±0.20
25	Salmonella enterica	ceftiofur	0.97±0.10	0.91±0.17
26	Salmonella enterica	ceftriaxone	0.97±0.10	0.91±0.18
27	Salmonella enterica	chloramphenicol	0.84±0.17	0.66±0.32
28	Salmonella enterica	gentamicin	0.78±0.17	0.76±0.16
29	Salmonella enterica	nalidixic acid	0.89±0.19	0.89±0.19
30	Salmonella enterica	streptomycin	0.83±0.10	0.82±0.12
31	Salmonella enterica	sulfisoxazole	0.91±0.10	0.91±0.11
32	Salmonella enterica	tetracycline	0.87±0.14	0.86±0.15
33	Klebsiella pneumoniae	amikacin	0.58±0.19	0.64±0.22
34	Klebsiella pneumoniae	aztreonam	0.48±0.09	0.54±0.13
35	Klebsiella pneumoniae	cefepime	0.62±0.15	0.59±0.13
36	Klebsiella pneumoniae	cefoxitin	0.79±0.11	0.74±0.12
37	Klebsiella pneumoniae	ciprofloxacin	0.73±0.16	0.72±0.17
38	Klebsiella pneumoniae	gentamicin	0.90±0.04	0.90±0.03
39	Klebsiella pneumoniae	imipenem	0.73±0.10	0.70±0.11
40	Klebsiella pneumoniae	levofloxacin	0.66±0.14	0.65±0.14
41	Klebsiella pneumoniae	meropenem	0.78±0.10	0.80±0.10
42	Klebsiella pneumoniae	piperacillin/tazobactam	0.68±0.07	0.68±0.06
43	Klebsiella pneumoniae	tetracycline	0.72±0.09	0.58±0.16
44	Klebsiella pneumoniae	tobramycin	0.69±0.17	0.68±0.15
45	Klebsiella pneumoniae	trimethoprim/sulfamethoxazole	0.81±0.08	0.73±0.12
46	Pseudomonas aeruginosa	ceftazidime	0.64±0.19	0.67±0.18
47	Pseudomonas aeruginosa	ciprofloxacin	0.70±0.16	0.69±0.17
48	Pseudomonas aeruginosa	levofloxacin	0.73±0.14	0.73±0.14
49	Pseudomonas aeruginosa	meropenem	0.62±0.09	0.66±0.11
50	Pseudomonas aeruginosa	tobramycin	0.85±0.15	0.84±0.14
51	Acinetobacter baumannii	amikacin	0.84±0.11	0.81±0.12
52	Acinetobacter baumannii	ampicillin/sulbactam	0.64±0.19	0.64±0.20
53	Acinetobacter baumannii	imipenem	0.75±0.17	0.76±0.17
54	Acinetobacter baumannii	levofloxacin	0.86±0.14	0.85±0.14
55	Acinetobacter baumannii	meropenem	0.60±0.16	0.62±0.20
56	Acinetobacter baumannii	tobramycin	0.79±0.12	0.74±0.13
57	Acinetobacter baumannii	trimethoprim/sulfamethoxazole	0.80±0.25	0.79±0.25
58	Streptococcus pneumoniae	chloramphenicol	0.79±0.24	0.78±0.23
59	Streptococcus pneumoniae	erythromycin	0.99±0.01	0.99±0.01
60	Streptococcus pneumoniae	penicillin	0.57±0.17	0.57±0.17
61	Streptococcus pneumoniae	tetracycline	0.92±0.11	0.92±0.11
62	Streptococcus pneumoniae	trimethoprim/sulfamethoxazole	0.59±0.23	0.59±0.23
63	Campylobacter jejuni	tetracycline	0.94±0.08	0.88±0.09
64	Enterococcus faecium	vancomycin	0.95±0.08	0.89±0.12
65	Neisseria gonorrhoeae	azithromycin	0.73±0.13	0.74±0.16
66	Neisseria gonorrhoeae	cefixime	0.52±0.15	0.48±0.14
67	Mycobacterium tuberculosis	amikacin	0.88±0.11	0.69±0.21
68	Mycobacterium tuberculosis	capreomycin	0.76±0.09	0.78±0.09
69	Mycobacterium tuberculosis	ethambutol	0.81±0.04	0.80±0.04
70	Mycobacterium tuberculosis	ethiomide	0.57±0.11	0.56±0.12
71	Mycobacterium tuberculosis	ethionamide	0.63±0.11	0.60±0.09
72	Mycobacterium tuberculosis	isoniazid	0.96±0.01	0.96±0.01
73	Mycobacterium tuberculosis	kanamycin	0.77±0.15	0.76±0.16
74	Mycobacterium tuberculosis	ofloxacin	0.64±0.09	0.71±0.06
75	Mycobacterium tuberculosis	pyrazinamide	0.75±0.05	0.74±0.08
76	Mycobacterium tuberculosis	rifampicin	0.94±0.02	0.92±0.08
77	Mycobacterium tuberculosis	streptomycin	0.86±0.08	0.69±0.26

### Sheet: recall_macro
	species	antibiotics	Single-species-antibiotic Aytan-Aktug	Single-species-antibiotics default
0	Escherichia coli	amoxicillin	0.74±0.08	0.73±0.10
1	Escherichia coli	amoxicillin/clavulanic acid	0.64±0.06	0.65±0.05
2	Escherichia coli	ampicillin	0.81±0.04	0.79±0.06
3	Escherichia coli	aztreonam	0.70±0.15	0.71±0.14
4	Escherichia coli	cefotaxime	0.81±0.13	0.80±0.13
5	Escherichia coli	ceftazidime	0.75±0.13	0.74±0.13
6	Escherichia coli	ceftriaxone	0.70±0.13	0.71±0.09
7	Escherichia coli	cefuroxime	0.60±0.12	0.62±0.13
8	Escherichia coli	ciprofloxacin	0.95±0.03	0.93±0.04
9	Escherichia coli	gentamicin	0.72±0.11	0.71±0.11
10	Escherichia coli	piperacillin/tazobactam	0.53±0.08	0.54±0.08
11	Escherichia coli	tetracycline	0.54±0.18	0.57±0.18
12	Escherichia coli	trimethoprim	0.76±0.07	0.77±0.08
13	Staphylococcus aureus	cefoxitin	0.76±0.22	0.70±0.21
14	Staphylococcus aureus	ciprofloxacin	0.95±0.07	0.95±0.07
15	Staphylococcus aureus	clindamycin	0.68±0.21	0.63±0.22
16	Staphylococcus aureus	erythromycin	0.89±0.10	0.75±0.20
17	Staphylococcus aureus	fusidic acid	0.62±0.08	0.60±0.12
18	Staphylococcus aureus	gentamicin	0.72±0.22	0.66±0.19
19	Staphylococcus aureus	methicillin	0.98±0.01	0.88±0.16
20	Staphylococcus aureus	penicillin	0.81±0.17	0.75±0.21
21	Staphylococcus aureus	tetracycline	0.77±0.16	0.74±0.22
22	Salmonella enterica	amoxicillin/clavulanic acid	0.91±0.12	0.83±0.21
23	Salmonella enterica	ampicillin	0.83±0.12	0.82±0.12
24	Salmonella enterica	cefoxitin	0.92±0.12	0.77±0.16
25	Salmonella enterica	ceftiofur	0.93±0.13	0.81±0.16
26	Salmonella enterica	ceftriaxone	0.91±0.16	0.83±0.18
27	Salmonella enterica	chloramphenicol	0.69±0.19	0.68±0.19
28	Salmonella enterica	gentamicin	0.74±0.14	0.66±0.11
29	Salmonella enterica	nalidixic acid	0.81±0.16	0.81±0.16
30	Salmonella enterica	streptomycin	0.81±0.10	0.80±0.11
31	Salmonella enterica	sulfisoxazole	0.86±0.11	0.85±0.11
32	Salmonella enterica	tetracycline	0.90±0.10	0.87±0.12
33	Klebsiella pneumoniae	amikacin	0.53±0.07	0.55±0.08
34	Klebsiella pneumoniae	aztreonam	0.50±0.03	0.49±0.03
35	Klebsiella pneumoniae	cefepime	0.57±0.16	0.57±0.16
36	Klebsiella pneumoniae	cefoxitin	0.67±0.07	0.67±0.10
37	Klebsiella pneumoniae	ciprofloxacin	0.76±0.15	0.75±0.18
38	Klebsiella pneumoniae	gentamicin	0.77±0.11	0.82±0.09
39	Klebsiella pneumoniae	imipenem	0.67±0.07	0.64±0.11
40	Klebsiella pneumoniae	levofloxacin	0.73±0.18	0.72±0.19
41	Klebsiella pneumoniae	meropenem	0.72±0.10	0.74±0.12
42	Klebsiella pneumoniae	piperacillin/tazobactam	0.65±0.08	0.65±0.07
43	Klebsiella pneumoniae	tetracycline	0.70±0.08	0.57±0.14
44	Klebsiella pneumoniae	tobramycin	0.72±0.16	0.72±0.15
45	Klebsiella pneumoniae	trimethoprim/sulfamethoxazole	0.86±0.03	0.77±0.11
46	Pseudomonas aeruginosa	ceftazidime	0.63±0.12	0.63±0.11
47	Pseudomonas aeruginosa	ciprofloxacin	0.68±0.14	0.67±0.13
48	Pseudomonas aeruginosa	levofloxacin	0.67±0.10	0.67±0.10
49	Pseudomonas aeruginosa	meropenem	0.59±0.08	0.62±0.08
50	Pseudomonas aeruginosa	tobramycin	0.83±0.15	0.82±0.14
51	Acinetobacter baumannii	amikacin	0.74±0.19	0.75±0.17
52	Acinetobacter baumannii	ampicillin/sulbactam	0.65±0.17	0.64±0.17
53	Acinetobacter baumannii	imipenem	0.73±0.20	0.74±0.20
54	Acinetobacter baumannii	levofloxacin	0.75±0.16	0.72±0.12
55	Acinetobacter baumannii	meropenem	0.58±0.12	0.59±0.15
56	Acinetobacter baumannii	tobramycin	0.85±0.12	0.78±0.18
57	Acinetobacter baumannii	trimethoprim/sulfamethoxazole	0.76±0.22	0.73±0.20
58	Streptococcus pneumoniae	chloramphenicol	0.70±0.21	0.68±0.19
59	Streptococcus pneumoniae	erythromycin	0.97±0.02	0.97±0.02
60	Streptococcus pneumoniae	penicillin	0.60±0.12	0.60±0.12
61	Streptococcus pneumoniae	tetracycline	0.92±0.09	0.92±0.09
62	Streptococcus pneumoniae	trimethoprim/sulfamethoxazole	0.52±0.04	0.52±0.04
63	Campylobacter jejuni	tetracycline	0.92±0.09	0.85±0.10
64	Enterococcus faecium	vancomycin	0.93±0.09	0.89±0.10
65	Neisseria gonorrhoeae	azithromycin	0.70±0.13	0.71±0.15
66	Neisseria gonorrhoeae	cefixime	0.57±0.09	0.52±0.04
67	Mycobacterium tuberculosis	amikacin	0.85±0.08	0.62±0.15
68	Mycobacterium tuberculosis	capreomycin	0.62±0.08	0.66±0.09
69	Mycobacterium tuberculosis	ethambutol	0.81±0.03	0.74±0.06
70	Mycobacterium tuberculosis	ethiomide	0.59±0.11	0.56±0.11
71	Mycobacterium tuberculosis	ethionamide	0.54±0.04	0.52±0.03
72	Mycobacterium tuberculosis	isoniazid	0.94±0.02	0.93±0.03
73	Mycobacterium tuberculosis	kanamycin	0.70±0.15	0.69±0.14
74	Mycobacterium tuberculosis	ofloxacin	0.61±0.08	0.66±0.08
75	Mycobacterium tuberculosis	pyrazinamide	0.83±0.05	0.82±0.11
76	Mycobacterium tuberculosis	rifampicin	0.95±0.01	0.92±0.11
77	Mycobacterium tuberculosis	streptomycin	0.72±0.09	0.65±0.14

### Sheet: precision_negative
	species	antibiotics	Single-species-antibiotic Aytan-Aktug	Single-species-antibiotics default
0	Escherichia coli	amoxicillin	0.77±0.10	0.81±0.17
1	Escherichia coli	amoxicillin/clavulanic acid	0.76±0.10	0.76±0.08
2	Escherichia coli	ampicillin	0.79±0.05	0.75±0.10
3	Escherichia coli	aztreonam	0.88±0.12	0.88±0.12
4	Escherichia coli	cefotaxime	0.93±0.09	0.93±0.10
5	Escherichia coli	ceftazidime	0.95±0.04	0.95±0.05
6	Escherichia coli	ceftriaxone	0.75±0.16	0.75±0.16
7	Escherichia coli	cefuroxime	0.90±0.03	0.91±0.03
8	Escherichia coli	ciprofloxacin	0.99±0.01	0.98±0.01
9	Escherichia coli	gentamicin	0.95±0.04	0.95±0.04
10	Escherichia coli	piperacillin/tazobactam	0.92±0.03	0.92±0.03
11	Escherichia coli	tetracycline	0.43±0.20	0.50±0.23
12	Escherichia coli	trimethoprim	0.79±0.14	0.79±0.15
13	Staphylococcus aureus	cefoxitin	0.59±0.51	0.55±0.49
14	Staphylococcus aureus	ciprofloxacin	0.98±0.01	0.98±0.01
15	Staphylococcus aureus	clindamycin	0.83±0.24	0.80±0.25
16	Staphylococcus aureus	erythromycin	0.93±0.06	0.79±0.24
17	Staphylococcus aureus	fusidic acid	0.89±0.09	0.88±0.09
18	Staphylococcus aureus	gentamicin	0.96±0.05	0.95±0.05
19	Staphylococcus aureus	methicillin	0.92±0.11	0.76±0.37
20	Staphylococcus aureus	penicillin	0.90±0.28	0.76±0.40
21	Staphylococcus aureus	tetracycline	0.96±0.04	0.96±0.05
22	Salmonella enterica	amoxicillin/clavulanic acid	0.96±0.05	0.93±0.11
23	Salmonella enterica	ampicillin	0.77±0.24	0.76±0.24
24	Salmonella enterica	cefoxitin	0.99±0.01	0.95±0.06
25	Salmonella enterica	ceftiofur	0.98±0.03	0.93±0.09
26	Salmonella enterica	ceftriaxone	0.98±0.03	0.94±0.07
27	Salmonella enterica	chloramphenicol	0.84±0.17	0.84±0.17
28	Salmonella enterica	gentamicin	0.95±0.09	0.92±0.09
29	Salmonella enterica	nalidixic acid	0.97±0.05	0.97±0.05
30	Salmonella enterica	streptomycin	0.81±0.17	0.80±0.18
31	Salmonella enterica	sulfisoxazole	0.85±0.22	0.84±0.22
32	Salmonella enterica	tetracycline	0.77±0.29	0.74±0.30
33	Klebsiella pneumoniae	amikacin	0.91±0.11	0.91±0.11
34	Klebsiella pneumoniae	aztreonam	0.05±0.17	0.18±0.25
35	Klebsiella pneumoniae	cefepime	0.51±0.25	0.44±0.23
36	Klebsiella pneumoniae	cefoxitin	0.79±0.10	0.71±0.16
37	Klebsiella pneumoniae	ciprofloxacin	0.50±0.34	0.49±0.34
38	Klebsiella pneumoniae	gentamicin	0.89±0.07	0.86±0.04
39	Klebsiella pneumoniae	imipenem	0.92±0.11	0.92±0.10
40	Klebsiella pneumoniae	levofloxacin	0.37±0.33	0.37±0.32
41	Klebsiella pneumoniae	meropenem	0.88±0.05	0.91±0.05
42	Klebsiella pneumoniae	piperacillin/tazobactam	0.52±0.12	0.50±0.09
43	Klebsiella pneumoniae	tetracycline	0.71±0.15	0.57±0.17
44	Klebsiella pneumoniae	tobramycin	0.64±0.28	0.63±0.30
45	Klebsiella pneumoniae	trimethoprim/sulfamethoxazole	0.67±0.16	0.50±0.26
46	Pseudomonas aeruginosa	ceftazidime	0.70±0.09	0.70±0.09
47	Pseudomonas aeruginosa	ciprofloxacin	0.64±0.11	0.61±0.15
48	Pseudomonas aeruginosa	levofloxacin	0.69±0.08	0.69±0.09
49	Pseudomonas aeruginosa	meropenem	0.53±0.06	0.55±0.07
50	Pseudomonas aeruginosa	tobramycin	0.88±0.14	0.88±0.11
51	Acinetobacter baumannii	amikacin	0.84±0.10	0.78±0.13
52	Acinetobacter baumannii	ampicillin/sulbactam	0.71±0.24	0.72±0.23
53	Acinetobacter baumannii	imipenem	0.73±0.19	0.74±0.20
54	Acinetobacter baumannii	levofloxacin	0.76±0.27	0.75±0.28
55	Acinetobacter baumannii	meropenem	0.43±0.25	0.42±0.32
56	Acinetobacter baumannii	tobramycin	0.65±0.22	0.57±0.24
57	Acinetobacter baumannii	trimethoprim/sulfamethoxazole	0.65±0.49	0.64±0.48
58	Streptococcus pneumoniae	chloramphenicol	0.98±0.02	0.98±0.02
59	Streptococcus pneumoniae	erythromycin	0.98±0.01	0.98±0.01
60	Streptococcus pneumoniae	penicillin	0.60±0.17	0.60±0.17
61	Streptococcus pneumoniae	tetracycline	0.93±0.14	0.93±0.14
62	Streptococcus pneumoniae	trimethoprim/sulfamethoxazole	0.47±0.39	0.47±0.39
63	Campylobacter jejuni	tetracycline	0.91±0.17	0.85±0.21
64	Enterococcus faecium	vancomycin	0.94±0.07	0.90±0.10
65	Neisseria gonorrhoeae	azithromycin	0.71±0.19	0.71±0.21
66	Neisseria gonorrhoeae	cefixime	0.76±0.35	0.72±0.40
67	Mycobacterium tuberculosis	amikacin	0.95±0.04	0.89±0.07
68	Mycobacterium tuberculosis	capreomycin	0.82±0.07	0.85±0.06
69	Mycobacterium tuberculosis	ethambutol	0.93±0.03	0.91±0.06
70	Mycobacterium tuberculosis	ethiomide	0.64±0.22	0.61±0.24
71	Mycobacterium tuberculosis	ethionamide	0.70±0.10	0.69±0.11
72	Mycobacterium tuberculosis	isoniazid	0.95±0.02	0.94±0.02
73	Mycobacterium tuberculosis	kanamycin	0.87±0.12	0.86±0.11
74	Mycobacterium tuberculosis	ofloxacin	0.72±0.14	0.77±0.09
75	Mycobacterium tuberculosis	pyrazinamide	0.96±0.06	0.97±0.06
76	Mycobacterium tuberculosis	rifampicin	0.96±0.03	0.96±0.04
77	Mycobacterium tuberculosis	streptomycin	0.85±0.04	0.81±0.08

### Sheet: recall_negative
	species	antibiotics	Single-species-antibiotic Aytan-Aktug	Single-species-antibiotics default
0	Escherichia coli	amoxicillin	0.58±0.22	0.57±0.29
1	Escherichia coli	amoxicillin/clavulanic acid	0.83±0.09	0.87±0.10
2	Escherichia coli	ampicillin	0.75±0.12	0.77±0.19
3	Escherichia coli	aztreonam	0.94±0.07	0.94±0.04
4	Escherichia coli	cefotaxime	0.96±0.05	0.97±0.04
5	Escherichia coli	ceftazidime	0.97±0.04	0.96±0.04
6	Escherichia coli	ceftriaxone	0.65±0.29	0.63±0.28
7	Escherichia coli	cefuroxime	0.93±0.08	0.92±0.10
8	Escherichia coli	ciprofloxacin	0.99±0.02	0.98±0.02
9	Escherichia coli	gentamicin	0.90±0.18	0.88±0.21
10	Escherichia coli	piperacillin/tazobactam	0.99±0.01	0.99±0.01
11	Escherichia coli	tetracycline	0.40±0.37	0.43±0.38
12	Escherichia coli	trimethoprim	0.83±0.16	0.82±0.16
13	Staphylococcus aureus	cefoxitin	0.55±0.48	0.54±0.48
14	Staphylococcus aureus	ciprofloxacin	0.98±0.03	0.98±0.03
15	Staphylococcus aureus	clindamycin	0.96±0.06	0.96±0.07
16	Staphylococcus aureus	erythromycin	0.97±0.06	0.97±0.07
17	Staphylococcus aureus	fusidic acid	1.00±0.01	1.00±0.00
18	Staphylococcus aureus	gentamicin	0.97±0.06	0.96±0.08
19	Staphylococcus aureus	methicillin	0.98±0.02	0.98±0.03
20	Staphylococcus aureus	penicillin	0.63±0.34	0.51±0.41
21	Staphylococcus aureus	tetracycline	0.98±0.05	0.99±0.02
22	Salmonella enterica	amoxicillin/clavulanic acid	1.00±0.01	1.00±0.01
23	Salmonella enterica	ampicillin	0.98±0.03	0.98±0.01
24	Salmonella enterica	cefoxitin	0.99±0.01	1.00±0.01
25	Salmonella enterica	ceftiofur	1.00±0.00	1.00±0.00
26	Salmonella enterica	ceftriaxone	1.00±0.00	1.00±0.00
27	Salmonella enterica	chloramphenicol	0.99±0.02	0.99±0.01
28	Salmonella enterica	gentamicin	0.98±0.04	0.97±0.05
29	Salmonella enterica	nalidixic acid	1.00±0.00	1.00±0.00
30	Salmonella enterica	streptomycin	0.93±0.06	0.91±0.08
31	Salmonella enterica	sulfisoxazole	0.99±0.01	0.99±0.01
32	Salmonella enterica	tetracycline	0.98±0.03	0.98±0.03
33	Klebsiella pneumoniae	amikacin	0.99±0.01	0.99±0.01
34	Klebsiella pneumoniae	aztreonam	0.06±0.08	0.01±0.01
35	Klebsiella pneumoniae	cefepime	0.40±0.28	0.42±0.29
36	Klebsiella pneumoniae	cefoxitin	0.63±0.26	0.73±0.24
37	Klebsiella pneumoniae	ciprofloxacin	0.71±0.13	0.75±0.13
38	Klebsiella pneumoniae	gentamicin	0.80±0.25	0.91±0.10
39	Klebsiella pneumoniae	imipenem	0.58±0.26	0.47±0.34
40	Klebsiella pneumoniae	levofloxacin	0.93±0.09	0.93±0.09
41	Klebsiella pneumoniae	meropenem	0.76±0.26	0.75±0.26
42	Klebsiella pneumoniae	piperacillin/tazobactam	0.48±0.25	0.53±0.26
43	Klebsiella pneumoniae	tetracycline	0.64±0.20	0.25±0.27
44	Klebsiella pneumoniae	tobramycin	0.58±0.38	0.58±0.38
45	Klebsiella pneumoniae	trimethoprim/sulfamethoxazole	0.85±0.05	0.91±0.08
46	Pseudomonas aeruginosa	ceftazidime	0.79±0.18	0.79±0.18
47	Pseudomonas aeruginosa	ciprofloxacin	0.92±0.09	0.94±0.07
48	Pseudomonas aeruginosa	levofloxacin	0.93±0.09	0.94±0.08
49	Pseudomonas aeruginosa	meropenem	0.68±0.26	0.72±0.23
50	Pseudomonas aeruginosa	tobramycin	0.97±0.03	0.96±0.03
51	Acinetobacter baumannii	amikacin	0.55±0.40	0.58±0.36
52	Acinetobacter baumannii	ampicillin/sulbactam	0.75±0.24	0.74±0.26
53	Acinetobacter baumannii	imipenem	0.81±0.31	0.82±0.29
54	Acinetobacter baumannii	levofloxacin	0.57±0.36	0.50±0.29
55	Acinetobacter baumannii	meropenem	0.40±0.43	0.43±0.46
56	Acinetobacter baumannii	tobramycin	0.90±0.15	0.91±0.15
57	Acinetobacter baumannii	trimethoprim/sulfamethoxazole	0.53±0.45	0.46±0.40
58	Streptococcus pneumoniae	chloramphenicol	1.00±0.01	1.00±0.01
59	Streptococcus pneumoniae	erythromycin	1.00±0.01	1.00±0.01
60	Streptococcus pneumoniae	penicillin	0.84±0.15	0.84±0.15
61	Streptococcus pneumoniae	tetracycline	0.98±0.02	0.98±0.02
62	Streptococcus pneumoniae	trimethoprim/sulfamethoxazole	0.07±0.08	0.07±0.08
63	Campylobacter jejuni	tetracycline	0.92±0.07	0.81±0.16
64	Enterococcus faecium	vancomycin	0.94±0.18	0.92±0.11
65	Neisseria gonorrhoeae	azithromycin	0.90±0.11	0.89±0.14
66	Neisseria gonorrhoeae	cefixime	0.83±0.27	0.84±0.29
67	Mycobacterium tuberculosis	amikacin	0.95±0.08	0.85±0.32
68	Mycobacterium tuberculosis	capreomycin	0.96±0.05	0.96±0.05
69	Mycobacterium tuberculosis	ethambutol	0.93±0.03	0.95±0.04
70	Mycobacterium tuberculosis	ethiomide	0.74±0.18	0.84±0.13
71	Mycobacterium tuberculosis	ethionamide	0.95±0.05	0.96±0.04
72	Mycobacterium tuberculosis	isoniazid	0.99±0.01	0.99±0.01
73	Mycobacterium tuberculosis	kanamycin	0.96±0.06	0.96±0.06
74	Mycobacterium tuberculosis	ofloxacin	0.87±0.09	0.87±0.09
75	Mycobacterium tuberculosis	pyrazinamide	0.87±0.09	0.78±0.25
76	Mycobacterium tuberculosis	rifampicin	0.97±0.02	0.91±0.23
77	Mycobacterium tuberculosis	streptomycin	0.98±0.00	0.99±0.01

### Sheet: precision_positive
	species	antibiotics	Single-species-antibiotic Aytan-Aktug	Single-species-antibiotics default
0	Escherichia coli	amoxicillin	0.78±0.10	0.79±0.12
1	Escherichia coli	amoxicillin/clavulanic acid	0.57±0.15	0.62±0.17
2	Escherichia coli	ampicillin	0.87±0.05	0.89±0.06
3	Escherichia coli	aztreonam	0.57±0.43	0.64±0.36
4	Escherichia coli	cefotaxime	0.70±0.31	0.70±0.31
5	Escherichia coli	ceftazidime	0.68±0.24	0.66±0.25
6	Escherichia coli	ceftriaxone	0.72±0.26	0.71±0.19
7	Escherichia coli	cefuroxime	0.46±0.37	0.39±0.28
8	Escherichia coli	ciprofloxacin	0.96±0.05	0.94±0.07
9	Escherichia coli	gentamicin	0.56±0.24	0.51±0.23
10	Escherichia coli	piperacillin/tazobactam	0.17±0.29	0.28±0.37
11	Escherichia coli	tetracycline	0.65±0.21	0.68±0.21
12	Escherichia coli	trimethoprim	0.80±0.14	0.80±0.15
13	Staphylococcus aureus	cefoxitin	0.99±0.01	0.99±0.03
14	Staphylococcus aureus	ciprofloxacin	0.98±0.06	1.00±0.00
15	Staphylococcus aureus	clindamycin	0.52±0.47	0.31±0.46
16	Staphylococcus aureus	erythromycin	0.91±0.19	0.91±0.19
17	Staphylococcus aureus	fusidic acid	0.95±0.18	0.53±0.52
18	Staphylococcus aureus	gentamicin	0.38±0.47	0.27±0.42
19	Staphylococcus aureus	methicillin	0.99±0.04	0.98±0.06
20	Staphylococcus aureus	penicillin	0.94±0.09	0.92±0.10
21	Staphylococcus aureus	tetracycline	0.79±0.24	0.53±0.46
22	Salmonella enterica	amoxicillin/clavulanic acid	1.00±0.01	1.00±0.01
23	Salmonella enterica	ampicillin	0.95±0.09	0.95±0.07
24	Salmonella enterica	cefoxitin	0.92±0.23	0.80±0.39
25	Salmonella enterica	ceftiofur	0.95±0.21	0.89±0.31
26	Salmonella enterica	ceftriaxone	0.95±0.21	0.87±0.35
27	Salmonella enterica	chloramphenicol	0.84±0.32	0.49±0.48
28	Salmonella enterica	gentamicin	0.62±0.34	0.59±0.35
29	Salmonella enterica	nalidixic acid	0.81±0.39	0.81±0.39
30	Salmonella enterica	streptomycin	0.85±0.10	0.84±0.11
31	Salmonella enterica	sulfisoxazole	0.96±0.03	0.97±0.03
32	Salmonella enterica	tetracycline	0.98±0.04	0.98±0.05
33	Klebsiella pneumoniae	amikacin	0.26±0.40	0.37±0.45
34	Klebsiella pneumoniae	aztreonam	0.91±0.06	0.91±0.06
35	Klebsiella pneumoniae	cefepime	0.73±0.12	0.73±0.13
36	Klebsiella pneumoniae	cefoxitin	0.78±0.21	0.78±0.23
37	Klebsiella pneumoniae	ciprofloxacin	0.95±0.07	0.95±0.07
38	Klebsiella pneumoniae	gentamicin	0.90±0.09	0.94±0.06
39	Klebsiella pneumoniae	imipenem	0.54±0.18	0.48±0.24
40	Klebsiella pneumoniae	levofloxacin	0.94±0.15	0.94±0.16
41	Klebsiella pneumoniae	meropenem	0.68±0.23	0.68±0.23
42	Klebsiella pneumoniae	piperacillin/tazobactam	0.84±0.13	0.85±0.12
43	Klebsiella pneumoniae	tetracycline	0.74±0.11	0.60±0.25
44	Klebsiella pneumoniae	tobramycin	0.74±0.32	0.74±0.31
45	Klebsiella pneumoniae	trimethoprim/sulfamethoxazole	0.95±0.02	0.97±0.03
46	Pseudomonas aeruginosa	ceftazidime	0.57±0.33	0.63±0.31
47	Pseudomonas aeruginosa	ciprofloxacin	0.76±0.40	0.76±0.42
48	Pseudomonas aeruginosa	levofloxacin	0.77±0.30	0.78±0.30
49	Pseudomonas aeruginosa	meropenem	0.71±0.18	0.76±0.20
50	Pseudomonas aeruginosa	tobramycin	0.83±0.28	0.80±0.29
51	Acinetobacter baumannii	amikacin	0.83±0.14	0.83±0.13
52	Acinetobacter baumannii	ampicillin/sulbactam	0.57±0.45	0.55±0.46
53	Acinetobacter baumannii	imipenem	0.77±0.35	0.77±0.36
54	Acinetobacter baumannii	levofloxacin	0.95±0.07	0.94±0.07
55	Acinetobacter baumannii	meropenem	0.78±0.11	0.81±0.10
56	Acinetobacter baumannii	tobramycin	0.93±0.08	0.90±0.10
57	Acinetobacter baumannii	trimethoprim/sulfamethoxazole	0.95±0.04	0.95±0.04
58	Streptococcus pneumoniae	chloramphenicol	0.59±0.48	0.59±0.48
59	Streptococcus pneumoniae	erythromycin	0.99±0.01	0.99±0.01
60	Streptococcus pneumoniae	penicillin	0.55±0.32	0.54±0.33
61	Streptococcus pneumoniae	tetracycline	0.91±0.17	0.91±0.17
62	Streptococcus pneumoniae	trimethoprim/sulfamethoxazole	0.71±0.16	0.71±0.16
63	Campylobacter jejuni	tetracycline	0.96±0.03	0.92±0.07
64	Enterococcus faecium	vancomycin	0.96±0.16	0.89±0.23
65	Neisseria gonorrhoeae	azithromycin	0.75±0.33	0.78±0.32
66	Neisseria gonorrhoeae	cefixime	0.27±0.41	0.24±0.36
67	Mycobacterium tuberculosis	amikacin	0.82±0.24	0.49±0.44
68	Mycobacterium tuberculosis	capreomycin	0.70±0.23	0.70±0.20
69	Mycobacterium tuberculosis	ethambutol	0.68±0.09	0.69±0.09
70	Mycobacterium tuberculosis	ethiomide	0.51±0.30	0.51±0.31
71	Mycobacterium tuberculosis	ethionamide	0.56±0.28	0.51±0.22
72	Mycobacterium tuberculosis	isoniazid	0.98±0.01	0.98±0.01
73	Mycobacterium tuberculosis	kanamycin	0.68±0.32	0.66±0.33
74	Mycobacterium tuberculosis	ofloxacin	0.56±0.18	0.65±0.16
75	Mycobacterium tuberculosis	pyrazinamide	0.55±0.09	0.50±0.17
76	Mycobacterium tuberculosis	rifampicin	0.92±0.05	0.89±0.16
77	Mycobacterium tuberculosis	streptomycin	0.86±0.17	0.57±0.45
