## Supplemental Table S9 for "Assessing computational predictions of antimicrobial resistance phenotypes from microbial genomes"

### Sheet: F1-macro
	F1-macro
			Aytan-Aktug		Seq2Geno2Pheno		PhenotypeSeeker		Kover
	species	antibiotics	1st	2nd	1st	2nd	1st	2nd	1st	2nd
	Escherichia coli	amoxicillin	0.80±0.06	0.80±0.06	0.86±0.03	0.87±0.03	0.87±0.05	0.87±0.05	0.92±0.04	0.92±0.03
	Escherichia coli	amoxicillin/clavulanic acid	0.57±0.10	0.55±0.09	0.69±0.07	0.67±0.08	0.72±0.08	0.72±0.08	0.73±0.10	0.73±0.10
	Escherichia coli	ampicillin	0.80±0.04	0.75±0.11	0.85±0.08	0.86±0.06	0.92±0.03	0.92±0.03	0.95±0.02	0.95±0.03
	Escherichia coli	aztreonam	0.64±0.12	0.64±0.12	0.74±0.18	0.79±0.19	0.76±0.15	0.76±0.15	0.74±0.19	0.72±0.18
	Escherichia coli	cefotaxime	0.76±0.18	0.74±0.20	0.73±0.19	0.77±0.21	0.82±0.18	0.82±0.18	0.88±0.15	0.88±0.15
	Escherichia coli	ceftazidime	0.77±0.18	0.77±0.18	0.71±0.15	0.74±0.18	0.79±0.13	0.79±0.13	0.82±0.18	0.82±0.18
	Escherichia coli	ceftriaxone	0.64±0.12	0.67±0.10	0.80±0.09	0.78±0.14	0.79±0.17	0.79±0.17	0.86±0.13	0.82±0.14
	Escherichia coli	cefuroxime	0.58±0.13	0.58±0.13	0.58±0.13	0.57±0.12	0.61±0.15	0.61±0.15	0.65±0.14	0.65±0.14
	Escherichia coli	ciprofloxacin	0.92±0.15	0.92±0.15	0.76±0.17	0.75±0.18	0.87±0.20	0.87±0.20	0.86±0.17	0.86±0.17
	Escherichia coli	gentamicin	0.64±0.11	0.64±0.11	0.87±0.15	0.87±0.15	0.82±0.19	0.82±0.19	0.89±0.16	0.89±0.16
	Escherichia coli	piperacillin/tazobactam	0.48±0.01	0.48±0.02	0.53±0.09	0.53±0.10	0.47±0.13	0.47±0.13	0.51±0.04	0.51±0.04
	Escherichia coli	tetracycline	0.72±0.11	0.71±0.13	0.80±0.08	0.79±0.08	0.79±0.11	0.79±0.11	0.93±0.05	0.93±0.05
	Escherichia coli	trimethoprim	0.73±0.12	0.73±0.13	0.84±0.14	0.81±0.14	0.82±0.15	0.82±0.15	0.86±0.16	0.86±0.16
	Campylobacter jejuni	tetracycline	0.91±0.11	0.92±0.10	0.97±0.03	0.97±0.03	0.94±0.06	0.94±0.06	0.98±0.04	0.98±0.04
	* highlight indicates the evaluation results differ between our first and second evaluations
