## Supplemental Table S10 for "Assessing computational predictions of antimicrobial resistance phenotypes from microbial genomes"

### Sheet: 1. method_mean
		F1-macro
	software	Random folds	Phylogeny-aware folds	Homology-aware folds
	Aytan-Aktug	0.870368	0.771429	0.735127
	Seq2Geno2Pheno	0.777854	0.801199	0.64361
	PhenotypeSeeker	0.855441	0.813885	0.751826
	Kover	0.907373	0.84611	0.832267
	ResFinder	0.695055	0.669578	0.677974

### Sheet: 2. method_standard_deviation
		F1-macro
	software	Random folds	Phylogeny-aware folds	Homology-aware folds
	Aytan-Aktug	0.114818	0.144343	0.141069
	Seq2Geno2Pheno	0.325972	0.129318	0.297932
	PhenotypeSeeker	0.216736	0.128838	0.223713
	Kover	0.093654	0.123369	0.136164
	ResFinder	0.359152	0.349683	0.352224

### Sheet: 3. method_median
		F1-macro
	software	Random folds	Phylogeny-aware folds	Homology-aware folds
	Aytan-Aktug	0.9096	0.793859	0.725
	Seq2Geno2Pheno	0.913686	0.819978	0.710257
	PhenotypeSeeker	0.921646	0.846312	0.8165
	Kover	0.930786	0.888783	0.869945
	ResFinder	0.896312	0.842545	0.853281
